# Multi-omic profiling of tyrosine kinase inhibitor-resistant K562 cells suggests metabolic reprogramming to promote cell survival

**DOI:** 10.1101/308528

**Authors:** Brett M. Noel, Steven B. Ouellette, Laura Marholz, Deborah Dickey, Connor Navis, Tzu-Yi Yang, Vinh Nguyen, Sarah J. Parker, David Bernlohr, Zohar Sachs, Laurie L. Parker

## Abstract

Resistance to chemotherapy can occur through a wide variety of mechanisms. Resistance to tyrosine kinase inhibitors (TKIs) often arises from kinase mutations-however, “off-target” resistance occurs but is poorly understood. Previously, we established cell line resistance models for three TKIs used in chronic myeloid leukemia treatment, and found that resistance was not attributed entirely to failure of kinase inhibition. Here, we performed global, integrated proteomic and transcriptomic profiling of these cell lines to describe mechanisms of resistance at the protein and gene expression level. We used whole transcriptome sequencing and SWATH-based data-independent acquisition mass spectrometry (DIA-MS), which does not require isotopic labels and provides quantitative measurements of proteins in a comprehensive, unbiased fashion. The proteomic and transcriptional data were correlated to generate an integrated understanding of the gene expression and protein alterations associated with TKI resistance. We defined mechanisms of resistance and two novel markers, CA1 and alpha-synuclein, that were common to all TKIs tested. Resistance to all of the TKIs was associated with oxidative stress responses, hypoxia signatures, and apparent metabolic reprogramming of the cells. Metabolite profiling and glucose-dependence experiments showed that resistant cells had routed their metabolism through glycolysis (particularly through the pentose phosphate pathway) and exhibited disruptions in mitochondrial metabolism. These experiments are the first to report a global, integrated proteomic, transcriptomic and metabolic analysis of TKI resistance. These data suggest that although the mechanisms are complex, targeting metabolic pathways along with TKI treatment may overcome pan-TKI resistance.

**Key Points:**

- Alterations to metabolism are a common feature of target-mutation-independent resistance in CML cells across multiple clinically relevant TKIs.
- Carbonic anhydrase 1 (CA1) and a-synuclein (SNCA) are novel markers of metabolic reprogramming in TKI resistant CML cells.
