## Supplementary material for "Multi-omic profiling of tyrosine kinase inhibitor-resistant K562 cells suggests metabolic reprogramming to promote cell survival": Metabolite profiling data and report: (E-160865)MINUV-HMT-002_MetabolomeAnalysisData copy.xlsx

### Sheet: Table 1 Sample Information
Sample Information
Name	Amount (×106 cells)	Group
WT-1	7	Control
WT-2	7
WT-3	7
IR-1	7	Drug
IR-2	7
IR-3	7

### Sheet: Table2 Putative Metabolites
Putative Metabolites
ID	HMT DB †				m/z	MT/RT	Relative Area										Comparative Analysis
	Compound name	Label	KEGG ID	HMDB ID			Control			Drug			Control		Drug		Drug vs Control
							WT-1	WT-2	WT-3	IR-1	IR-2	IR-3	Mean	S.D.	Mean	S.D.	Ratio ¶	p-value ||
-	2-Oxoglutaric acid	Total	C00026	HMDB00208	-	-	0.0239464	0.0268928	0.0241332	0.0148494	0.0164707	0.0161765	0.0249908	0.00164983	0.0158322	0.000863767	0.633521	0.0033144	**
A_0002	2-Oxoglutaric acid	0	-	-	145.015	21.7981	0.0163888	0.0180566	0.016099	0.00998675	0.01045	0.0105423	0.0168482	0.00105651	0.0103264	0.000297711	0.612907	0.0055376	**
A_0004	2-Oxoglutaric acid	2	-	-	147.02	21.7811	0.00755758	0.00883624	0.00803415	0.00486264	0.00602075	0.00563418	0.00814266	0.000646195	0.00550586	0.00058962	0.676175	0.0065719	**
-	2-Phosphoglyceric acid	Total	C00631	HMDB03391	-	-	N.D.	0.000561401	N.D.	0.00137889	0.000979278	N.D.	0.000561401	N.A.	0.00117909	0.00028257	2.10026	N.A.
A_0008	2-Phosphoglyceric acid	3	-	-	187.994	19.3883	N.D.	0.000561401	N.D.	0.00137889	0.000979278	N.D.	0.000561401	N.A.	0.00117909	0.00028257	2.10026	N.A.
-	3-Hydroxybutyric acid	Total	C01089,C03197	HMDB00011,HMDB00357,HMDB00442	-	-	0.00144668	0.00378674	0.0015238	0.00185654	0.00150446	0.00184929	0.0022524	0.00132933	0.00173676	0.000201213	0.771072	0.57222
A_0010	3-Hydroxybutyric acid	0	-	-	103.04	9.45214	0.00144668	0.00378674	0.0015238	0.00185654	0.00150446	0.00184929	0.0022524	0.00132933	0.00173676	0.000201213	0.771072	0.57222
-	3-Phosphoglyceric acid	Total	C00197	HMDB00807	-	-	0.00654273	0.00653309	0.00554318	0.00725526	0.0076964	0.00740402	0.00620633	0.00057433	0.00745189	0.000224436	1.20069	0.049437	*
A_0014	3-Phosphoglyceric acid	0	-	-	184.985	19.925	0.00284704	0.00275569	0.00242639	0.00160676	0.00151752	0.00132053	0.00267637	0.000221255	0.0014816	0.000146456	0.553587	0.002562	**
A_0017	3-Phosphoglyceric acid	3	-	-	187.995	19.9024	0.0036957	0.00377741	0.00311679	0.0056485	0.00617888	0.00608349	0.00352996	0.000360145	0.00597029	0.000282733	1.69132	0.00098755	***
-	6-Phosphogluconic acid	Total	C00345	HMDB01316	-	-	N.D.	N.D.	N.D.	0.000629558	0.00072249	0.000647937	N.A.	N.A.	0.000666662	4.92141e-05	1<	N.A.
A_0022	6-Phosphogluconic acid	6	-	-	281.036	14.6651	N.D.	N.D.	N.D.	0.000629558	0.00072249	0.000647937	N.A.	N.A.	0.000666662	4.92141e-05	1<	N.A.
-	Acetyl CoA_divalent	Total	C00024	HMDB01206	-	-	N.D.	N.D.	N.D.	N.D.	N.D.	0.000642458	N.A.	N.A.	0.000642458	N.A.	1<	N.A.
A_0029	Acetyl CoA_divalent	7	-	-	407.067	10.1814	N.D.	N.D.	N.D.	N.D.	N.D.	0.000642458	N.A.	N.A.	0.000642458	N.A.	1<	N.A.
-	ADP	Total	C00008	HMDB01341	-	-	0.22354	0.244878	0.250455	0.21556	0.233289	0.205828	0.239624	0.0142058	0.218226	0.0139233	0.910699	0.13591
A_0031	ADP	0	-	-	426.023	10.8332	0.0348387	0.0381862	0.0370586	0.0351676	0.03826	0.0344146	0.0366945	0.00170316	0.0359474	0.00203786	0.979642	0.65237
A_0032	ADP	1	-	-	427.025	10.8314	0.0058085	0.00624695	0.00666873	0.00548636	0.00557536	0.00519994	0.00624139	0.000430142	0.00542055	0.000196172	0.868485	0.062666
A_0033	ADP	2	-	-	428.03	10.835	0.00534398	0.0057322	0.00582149	0.00533299	0.0058423	0.00494377	0.00563256	0.000253871	0.00537302	0.0004506	0.953922	0.44586
A_0034	ADP	3	-	-	429.033	10.8332	0.00495983	0.00487377	0.00537096	0.00495759	0.00525764	0.00442049	0.00506819	0.000265717	0.00487857	0.000424129	0.962587	0.55387
A_0035	ADP	4	-	-	430.037	10.8332	0.00892661	0.0100834	0.00997926	0.0093791	0.00966947	0.00894236	0.00966311	0.000639946	0.00933031	0.000366004	0.96556	0.48832
A_0036	ADP	5	-	-	431.039	10.835	0.0982527	0.106047	0.109793	0.118575	0.129083	0.111974	0.104698	0.0058875	0.119877	0.0086288	1.14498	0.073835
A_0037	ADP	6	-	-	432.043	10.8314	0.0409864	0.0463055	0.0478574	0.0264195	0.0280393	0.0259065	0.0450498	0.0036035	0.0267884	0.00111321	0.594641	0.0080712	**
A_0038	ADP	7	-	-	433.046	10.8332	0.0175236	0.0191265	0.0199631	0.00868527	0.00954615	0.00823825	0.0188711	0.00123968	0.00882323	0.000664772	0.467553	0.0010285	**
A_0039	ADP	8	-	-	434.049	10.8295	0.00580441	0.00711315	0.00658416	0.0015571	0.00201514	0.00178765	0.00650057	0.000658363	0.00178663	0.000229022	0.274842	0.0031291	**
A_0040	ADP	9	-	-	435.052	10.8233	0.00109522	0.00116324	0.00135773	N.D.	N.D.	N.D.	0.0012054	0.000136239	N.A.	N.A.	<1	N.A.
-	AMP	Total	C00020	HMDB00045	-	-	0.0690277	0.0719884	0.0750305	0.0494707	0.052366	0.0431762	0.0720155	0.0030015	0.0483376	0.00469853	0.671211	0.0033517	**
A_0042	AMP	0	-	-	346.056	9.21821	0.0120093	0.0113773	0.0119013	0.00946821	0.00974636	0.00870948	0.0117626	0.000338046	0.00930802	0.000536679	0.79132	0.0046474	**
A_0043	AMP	1	-	-	347.06	9.21823	0.0017055	0.00192525	0.00164066	0.00144755	0.00145368	0.00142464	0.00175713	0.000149157	0.00144196	1.53076e-05	0.82063	0.065757
A_0044	AMP	2	-	-	348.063	9.21638	0.0016224	0.00169975	0.00176982	0.00106192	0.00156104	0.000884921	0.00169732	7.37388e-05	0.0011693	0.000350616	0.688905	0.11524
A_0045	AMP	3	-	-	349.066	9.21086	0.00175454	0.00197346	0.00194511	0.00125473	0.00121431	0.00106711	0.00189103	0.000119057	0.00117872	9.87453e-05	0.623318	0.0015395	**
A_0046	AMP	4	-	-	350.07	9.21824	0.00336604	0.00345549	0.00329054	0.0023561	0.00261431	0.00216025	0.00337069	8.25748e-05	0.00237688	0.000227744	0.705162	0.009993	**
A_0047	AMP	5	-	-	351.073	9.21824	0.0284186	0.0309517	0.0320167	0.0253635	0.026722	0.0222134	0.0304623	0.00184828	0.0247663	0.00231284	0.813014	0.031199	*
A_0048	AMP	6	-	-	352.076	9.22007	0.0124289	0.0121689	0.0135866	0.00598007	0.00586552	0.00451227	0.0127281	0.000754721	0.00545262	0.000816377	0.428392	0.0003572	***
A_0049	AMP	7	-	-	353.078	9.20729	0.00541754	0.00616608	0.00645346	0.00253868	0.00263752	0.00220408	0.00601236	0.000534794	0.0024601	0.000227156	0.409173	0.0028301	**
A_0050	AMP	8	-	-	354.082	9.21141	0.00177361	0.00183505	0.00191128	N.D.	0.000551298	N.D.	0.00183998	6.89692e-05	0.000551298	N.A.	0.299622	N.A.
A_0051	AMP	9	-	-	355.085	9.20881	0.000531265	0.000435436	0.000515108	N.D.	N.D.	N.D.	0.000493936	5.1303e-05	N.A.	N.A.	<1	N.A.
-	ATP	Total	C00002	HMDB00538	-	-	0.6275	0.664427	0.656975	0.840021	0.847362	0.852792	0.649634	0.0195272	0.846725	0.00640957	1.30339	0.001474	**
A_0053	ATP	0	-	-	505.99	11.7494	0.118448	0.123934	0.126543	0.148269	0.15126	0.150887	0.122975	0.00413203	0.150139	0.00162995	1.22089	0.0032565	**
A_0054	ATP	1	-	-	506.992	11.7439	0.0176816	0.0186631	0.0189329	0.0214152	0.0228803	0.0224025	0.0184259	0.000658529	0.0222327	0.000747161	1.2066	0.0028525	**
A_0055	ATP	2	-	-	507.996	11.7457	0.0165864	0.0169369	0.0177612	0.0218987	0.0205692	0.0210134	0.0170948	0.000603147	0.0211604	0.000676829	1.23783	0.001562	**
A_0056	ATP	3	-	-	509	11.7457	0.014712	0.0154238	0.0153133	0.0185289	0.0183843	0.018408	0.0151497	0.00038308	0.0184404	7.75357e-05	1.21721	0.0033616	**
A_0057	ATP	4	-	-	510.003	11.7549	0.0251901	0.0257949	0.0272377	0.0344227	0.0354673	0.0356009	0.0260742	0.00105197	0.0351636	0.000645161	1.3486	0.0006203	***
A_0058	ATP	5	-	-	511.007	11.7549	0.266754	0.285053	0.277583	0.462245	0.465598	0.471091	0.276463	0.00920114	0.466312	0.00446626	1.6867	8.7133e-05	***
A_0059	ATP	6	-	-	512.01	11.7512	0.103228	0.108693	0.107722	0.0913502	0.0920493	0.0923208	0.106547	0.00291577	0.0919068	0.000500729	0.86259	0.011179	*
A_0060	ATP	7	-	-	513.013	11.7439	0.0456493	0.0496008	0.0475268	0.0336134	0.0330372	0.0331585	0.0475923	0.00197657	0.0332697	0.000303785	0.699057	0.0053987	**
A_0061	ATP	8	-	-	514.015	11.7438	0.0162308	0.0173257	0.0153594	0.00718807	0.00699713	0.00687389	0.0163053	0.000985231	0.00701969	0.0001583	0.430516	0.0030764	**
A_0062	ATP	9	-	-	515.017	11.7438	0.0030214	0.0030014	0.00299531	0.00108968	0.00111855	0.0010356	0.00300604	1.36472e-05	0.00108128	4.21078e-05	0.359702	3.9377e-05	***
-	cis-Aconitic acid	Total	C00417	HMDB00072	-	-	0.0110462	0.00692187	0.0108634	0.00673963	0.00995672	0.00525747	0.0096105	0.00233021	0.00731794	0.00240241	0.761453	0.30116
A_0064	cis-Aconitic acid	0	-	-	173.008	28.9297	0.00231032	N.D.	0.00201584	0.00171047	0.00201369	N.D.	0.00216308	0.000208229	0.00186208	0.000214406	0.860845	0.2905
A_0066	cis-Aconitic acid	2	-	-	175.016	28.8436	0.00636564	0.00692187	0.00637504	0.00502916	0.00517639	0.00525747	0.00655419	0.000318462	0.00515434	0.00011574	0.78642	0.0097964	**
A_0067	cis-Aconitic acid	4	-	-	177.023	28.8204	0.00237026	N.D.	0.00247252	N.D.	0.00276664	N.D.	0.00242139	7.23084e-05	0.00276664	N.A.	1.14259	N.A.
-	Citric acid	Total	C00158	HMDB00094	-	-	0.227575	0.231734	0.222288	0.197063	0.20343	0.18658	0.227199	0.00473415	0.195691	0.00850857	0.86132	0.01001	*
A_0069	Citric acid	0	-	-	191.019	26.9795	0.0350349	0.0356933	0.0354056	0.0257535	0.0276751	0.0250819	0.0353779	0.000330078	0.0261702	0.00134591	0.739731	0.0048896	**
A_0070	Citric acid	1	-	-	192.023	26.9526	0.00957639	0.00985484	0.0087676	0.00719099	0.00736562	0.00761497	0.00939961	0.000564768	0.00739053	0.000213088	0.786259	0.015842	*
A_0071	Citric acid	2	-	-	193.026	26.9412	0.0923679	0.0938333	0.0869472	0.0766703	0.080929	0.069732	0.0910495	0.00362746	0.0757771	0.00565168	0.832263	0.023016	*
A_0072	Citric acid	3	-	-	194.03	26.9241	0.0212424	0.0216194	0.0215069	0.0191132	0.0189966	0.0176203	0.0214562	0.000193522	0.0185767	0.000830272	0.865794	0.021926	*
A_0073	Citric acid	4	-	-	195.033	26.9145	0.0361819	0.0372127	0.0360283	0.0341846	0.0338381	0.034279	0.0364743	0.000644031	0.0341006	0.000232181	0.93492	0.015069	*
A_0074	Citric acid	5	-	-	196.036	26.9164	0.0261764	0.0264449	0.026618	0.0254628	0.0261678	0.0241805	0.0264131	0.000222534	0.0252704	0.0010075	0.956735	0.18368
A_0075	Citric acid	6	-	-	197.04	26.9148	0.00699499	0.00707583	0.0070147	0.0086882	0.00845806	0.00807113	0.0070285	4.21535e-05	0.0084058	0.000311834	1.19596	0.015322	*
-	CoA_divalent	Total	C00010	HMDB01423	-	-	0.00766929	0.00750194	0.00730531	0.00806156	0.00890781	0.00717251	0.00749218	0.000182185	0.00804729	0.000867734	1.07409	0.3836
A_0077	CoA_divalent	0	-	-	382.551	10.549	0.00222995	0.00195324	0.00162374	0.00265554	0.00233141	0.00219997	0.00193564	0.000303486	0.00239564	0.000234476	1.23764	0.11076
A_0082	CoA_divalent	5	-	-	385.059	10.5437	0.0028266	0.00330931	0.00315984	0.00394241	0.00418551	0.00385612	0.00309859	0.000247116	0.00399468	0.000170804	1.28919	0.0091274	**
A_0083	CoA_divalent	6	-	-	385.561	10.547	0.00161423	0.00154269	0.0017852	0.00146361	0.00157555	0.00111642	0.00164737	0.000124605	0.0013852	0.000239397	0.840853	0.19076
A_0084	CoA_divalent	7	-	-	386.06	10.5473	0.000998506	0.000696697	0.000736528	N.D.	0.00081534	N.D.	0.000810577	0.000163965	0.00081534	N.A.	1.00588	N.A.
-	Dihydroxyacetone phosphate	Total	C00111	HMDB01473	-	-	N.D.	N.D.	N.D.	0.000861808	0.000635443	0.00149313	N.A.	N.A.	0.000996794	0.000444493	1<	N.A.
A_0088	Dihydroxyacetone phosphate	3	-	-	172	12.5873	N.D.	N.D.	N.D.	0.000861808	0.000635443	0.00149313	N.A.	N.A.	0.000996794	0.000444493	1<	N.A.
-	Fructose 1,6-diphosphate	Total	C00354	HMDB01058	-	-	0.0134356	0.0139339	0.0145122	0.0538134	0.0520396	0.0514788	0.0139606	0.00053882	0.0524439	0.00121866	3.75657	3.7168e-05	***
A_0092	Fructose 1,6-diphosphate	0	-	-	338.99	14.5518	0.00559327	0.00596858	0.00589683	0.00885764	0.00930387	0.00798346	0.00581956	0.000199232	0.00871499	0.000671662	1.49753	0.01206	*
A_0094	Fructose 1,6-diphosphate	2	-	-	340.996	14.5616	N.D.	N.D.	N.D.	0.00082383	0.000725391	0.000767114	N.A.	N.A.	0.000772112	4.94094e-05	1<	N.A.
A_0095	Fructose 1,6-diphosphate	3	-	-	341.998	14.5647	0.00113064	0.000985951	0.00112401	0.00584715	0.00550717	0.00516706	0.0010802	8.16903e-05	0.00550713	0.000340045	5.09824	0.0011932	**
A_0096	Fructose 1,6-diphosphate	4	-	-	343.004	14.5688	N.D.	N.D.	N.D.	0.0011408	0.00109244	0.001163	N.A.	N.A.	0.00113208	3.60792e-05	1<	N.A.
A_0097	Fructose 1,6-diphosphate	5	-	-	344.006	14.5573	0.000721975	0.000698252	0.0007027	0.0034151	0.00334986	0.00333558	0.000707642	1.26103e-05	0.00336684	4.23953e-05	4.75783	2.3123e-05	***
A_0098	Fructose 1,6-diphosphate	6	-	-	345.009	14.5573	0.00598967	0.00628116	0.00678866	0.0337288	0.0320609	0.0330626	0.00635317	0.000404333	0.0329508	0.0008396	5.18651	2.6116e-05	***
-	Fructose 6-phosphate	Total	C05345,C00085	HMDB00124	-	-	0.00100123	0.00118345	0.000974861	0.00349544	0.00280146	0.00333421	0.00105318	0.000113586	0.00321037	0.000363183	3.04826	0.0055135	**
A_0103	Fructose 6-phosphate	6	-	-	265.042	9.84642	0.00100123	0.00118345	0.000974861	0.00349544	0.00280146	0.00333421	0.00105318	0.000113586	0.00321037	0.000363183	3.04826	0.0055135	**
-	Fumaric acid	Total	C00122	HMDB00134	-	-	0.042399	0.0441765	0.0395219	0.0363522	0.037629	0.0384009	0.0420325	0.00234888	0.0374607	0.00103464	0.891232	0.060527
A_0105	Fumaric acid	0	-	-	115.004	25.9832	0.0252269	0.0259038	0.0232767	0.0202247	0.0213106	0.0209134	0.0248025	0.00136398	0.0208162	0.000549391	0.839281	0.024313	*
A_0106	Fumaric acid	1	-	-	116.008	25.941	0.00338375	0.00355191	0.00317829	0.00301341	0.00288851	0.00293558	0.00337132	0.000187119	0.00294583	6.30775e-05	0.873792	0.047064	*
A_0107	Fumaric acid	2	-	-	117.011	25.9372	0.00784365	0.00846923	0.00757132	0.00769931	0.00881786	0.00862729	0.0079614	0.000460388	0.00838149	0.000598418	1.05277	0.39309
A_0108	Fumaric acid	3	-	-	118.014	25.9443	0.00594472	0.00625161	0.00549551	0.00541479	0.00461204	0.00592458	0.00589728	0.000380277	0.00531714	0.000661699	0.901625	0.27454
-	Glucose 1-phosphate	Total	C00103	HMDB01586	-	-	0.0250948	0.0236784	0.0244546	0.0316532	0.0323554	0.0300503	0.0244092	0.000709288	0.031353	0.00118149	1.28447	0.0022343	**
A_0110	Glucose 1-phosphate	0	-	-	259.022	10.0382	0.0117028	0.0111643	0.00981473	0.0102687	0.0109607	0.008904	0.0108939	0.000972636	0.0100444	0.00104651	0.922022	0.36156
A_0111	Glucose 1-phosphate	1	-	-	260.027	10.0474	0.000894977	0.000961069	0.000853388	0.000777088	0.000854511	0.000832866	0.000903145	5.43031e-05	0.000821489	3.99459e-05	0.909587	0.11002
A_0113	Glucose 1-phosphate	3	-	-	262.031	9.99889	0.000735598	N.D.	0.00065042	0.00126934	0.00122881	0.00125752	0.000693009	6.02296e-05	0.00125189	2.0842e-05	1.80646	0.034657	*
A_0114	Glucose 1-phosphate	5	-	-	264.039	10.0326	0.00107479	0.000898864	0.00130853	0.00191059	0.00182363	0.00172053	0.00109406	0.000205511	0.00181825	9.51436e-05	1.66193	0.01364	*
A_0115	Glucose 1-phosphate	6	-	-	265.043	10.0289	0.0106866	0.0106542	0.0118275	0.0174275	0.0174877	0.0173354	0.0110561	0.000668252	0.0174169	7.67217e-05	1.57532	0.0033113	**
-	Glucose 6-phosphate	Total	C00668,C01172,C00092	HMDB01401	-	-	0.00639289	0.00766367	0.00645346	0.0183025	0.015683	0.0210915	0.00683667	0.000716841	0.018359	0.00270472	2.68537	0.01327	*
A_0117	Glucose 6-phosphate	0	-	-	259.022	9.74146	0.00134996	0.00162511	0.00104867	0.00120945	0.00165244	0.00156299	0.00134124	0.000288319	0.00147496	0.000234248	1.0997	0.5681
A_0119	Glucose 6-phosphate	2	-	-	261.037	9.74512	0.000741046	0.000836659	0.000839549	0.0013117	0.00124622	0.00148491	0.000805751	5.60549e-05	0.00134761	0.000123331	1.67249	0.0077439	**
A_0120	Glucose 6-phosphate	3	-	-	262.032	9.74141	0.000833677	0.00124255	0.00114861	0.00199823	0.00190053	0.00220134	0.00107495	0.000214158	0.00203336	0.000153456	1.8916	0.0044857	**
A_0121	Glucose 6-phosphate	4	-	-	263.035	9.74914	N.D.	N.D.	N.D.	0.000975742	N.D.	0.000942454	N.A.	N.A.	0.000959098	2.35383e-05	1<	N.A.
A_0122	Glucose 6-phosphate	5	-	-	264.039	9.73597	0.000426374	0.000623606	N.D.	0.00150451	0.00139565	0.00150409	0.00052499	0.000139464	0.00146809	6.27288e-05	2.79641	0.041478	*
A_0123	Glucose 6-phosphate	6	-	-	265.043	9.7414	0.00304183	0.00333575	0.00341663	0.0113028	0.00948812	0.0133957	0.00326474	0.000197231	0.0113956	0.00195545	3.4905	0.01792	*
-	Isocitric acid	Total	C00311	HMDB00193	-	-	0.00820872	0.00469338	0.00755287	0.00406218	0.00436686	0.00574513	0.00681832	0.00186925	0.00472473	0.000896735	0.692945	0.18259
A_0128	Isocitric acid	0	-	-	191.02	29.7072	0.00201881	N.D.	0.00228185	N.D.	N.D.	N.D.	0.00215033	0.000186001	N.A.	N.A.	<1	N.A.
A_0130	Isocitric acid	2	-	-	193.026	29.5887	0.00467922	0.00469338	0.00527102	0.00406218	0.00436686	0.00428488	0.0048812	0.000337662	0.00423797	0.000157659	0.868223	0.062521
A_0131	Isocitric acid	5	-	-	196.038	29.5953	0.0015107	N.D.	N.D.	N.D.	N.D.	0.00146026	0.0015107	N.A.	0.00146026	N.A.	0.966609	N.A.
-	Lactic acid	Total	C00186,C00256,C01432	HMDB00190,HMDB01311	-	-	0.996822	1.12643	1.11324	2.76843	2.6665	2.87004	1.07883	0.0713263	2.76832	0.101771	2.56604	4.6582e-05	***
A_0133	Lactic acid	0	-	-	89.0247	10.7778	0.162127	0.181378	0.181627	0.265769	0.256839	0.265723	0.175044	0.011187	0.262777	0.0051421	1.50121	0.0015674	**
A_0134	Lactic acid	1	-	-	90.0273	10.776	0.0125297	0.0133648	0.0139725	0.0252364	0.0235477	0.0241189	0.013289	0.000724389	0.024301	0.000858959	1.82866	8.5911e-05	***
A_0135	Lactic acid	2	-	-	91.0312	10.7723	0.0324848	0.0362718	0.0370493	0.0881528	0.0823363	0.0880537	0.0352686	0.00244202	0.0861809	0.00332992	2.44356	5.5364e-05	***
A_0136	Lactic acid	3	-	-	92.0346	10.7668	0.78968	0.895416	0.880587	2.38927	2.30378	2.49215	0.855228	0.057248	2.39507	0.0943189	2.8005	7.9419e-05	***
-	Malic acid	Total	C00149,C00497,C00711	HMDB00156,HMDB00744	-	-	0.312858	0.331242	0.31592	0.320228	0.331498	0.355127	0.320007	0.00985005	0.335618	0.0178108	1.04878	0.27286
A_0138	Malic acid	0	-	-	133.014	21.5916	0.165413	0.177681	0.166689	0.15506	0.160145	0.176954	0.169928	0.00674499	0.164053	0.0114584	0.965428	0.49603
A_0139	Malic acid	1	-	-	134.018	21.5936	0.0244736	0.0257747	0.0244376	0.0250932	0.0256818	0.0269462	0.0248953	0.000761772	0.0259071	0.000946832	1.04064	0.22587
A_0140	Malic acid	2	-	-	135.021	21.5787	0.065208	0.067914	0.066106	0.0729937	0.0763489	0.078499	0.0664093	0.00137825	0.0759472	0.00277456	1.14362	0.013681	*
A_0141	Malic acid	3	-	-	136.024	21.5674	0.0450322	0.0459602	0.0443193	0.0489989	0.050554	0.052298	0.0451039	0.000822829	0.050617	0.00165044	1.12223	0.014741	*
A_0142	Malic acid	4	-	-	137.027	21.5712	0.0127313	0.0139122	0.0143677	0.0180819	0.0187688	0.0204299	0.0136704	0.000844563	0.0190935	0.00120721	1.39671	0.0044934	**
-	Phosphoenolpyruvic acid	Total	C00074	HMDB00263	-	-	0.00488764	0.00520346	0.00401938	0.00590558	0.00572479	0.00428762	0.00470349	0.000613141	0.005306	0.000886561	1.1281	0.3941
A_0144	Phosphoenolpyruvic acid	0	-	-	166.975	21.3714	0.00193299	0.00206365	0.00157146	0.00136283	0.00131441	N.D.	0.00185604	0.000254959	0.00133862	3.42356e-05	0.721224	0.068705
A_0147	Phosphoenolpyruvic acid	3	-	-	169.985	21.3593	0.00295465	0.0031398	0.00244792	0.00454275	0.00441038	0.00428762	0.00284746	0.000358182	0.00441358	0.000127597	1.55001	0.010106	*
-	PRPP	Total	C00119	HMDB00280	-	-	0.00734235	0.00687677	0.00649497	0.0164065	0.0142743	0.0151806	0.0069047	0.00042438	0.0152871	0.0010701	2.21402	0.0020578	**
A_0152	PRPP	3	-	-	391.955	16.8681	0.000647053	0.000662484	0.000695011	0.00113934	0.000867568	0.000953413	0.000668183	2.44816e-05	0.000986774	0.000138923	1.4768	0.053995
A_0153	PRPP	4	-	-	392.959	16.8756	0.000841851	0.000774454	0.000656571	0.0011817	0.00113161	0.00114245	0.000757625	9.37794e-05	0.00115192	2.63529e-05	1.52044	0.013206	*
A_0154	PRPP	5	-	-	393.962	16.8664	0.00585345	0.00543984	0.00514339	0.0140855	0.0122751	0.0130848	0.00547889	0.000356636	0.0131484	0.000906867	2.39983	0.0017131	**
-	Pyruvic acid	Total	C00022	HMDB00243	-	-	0.00274078	0.00316002	0.00293073	0.0107887	0.011467	0.0109793	0.00294385	0.000209926	0.0110783	0.000349829	3.76322	2.6056e-05	***
A_0157	Pyruvic acid	3	-	-	90.0193	12.8275	0.00274078	0.00316002	0.00293073	0.0107887	0.011467	0.0109793	0.00294385	0.000209926	0.0110783	0.000349829	3.76322	2.6056e-05	***
-	Ribulose 5-phosphate	Total	C00199,C01101	HMDB00618	-	-	N.D.	N.D.	0.000393635	0.00104147	0.000911092	0.000989029	0.000393635	N.A.	0.000980531	6.56049e-05	2.49097	N.A.
A_0166	Ribulose 5-phosphate	5	-	-	234.029	10.9086	N.D.	N.D.	0.000393635	0.00104147	0.000911092	0.000989029	0.000393635	N.A.	0.000980531	6.56049e-05	2.49097	N.A.
-	Sedoheptulose 7-phosphate	Total	C05382	HMDB01068	-	-	0.00231168	0.00190503	0.00212809	0.00456466	0.00424064	0.00576157	0.00211493	0.000203645	0.00485562	0.000801127	2.29587	0.021825	*
A_0168	Sedoheptulose 7-phosphate	0	-	-	289.033	9.55154	0.000508107	N.D.	N.D.	0.000647087	0.000748604	0.000761634	0.000508107	N.A.	0.000719108	6.2712e-05	1.41527	N.A.
A_0171	Sedoheptulose 7-phosphate	6	-	-	295.053	9.52502	N.D.	N.D.	N.D.	N.D.	N.D.	0.000795881	N.A.	N.A.	0.000795881	N.A.	1<	N.A.
A_0172	Sedoheptulose 7-phosphate	7	-	-	296.057	9.54423	0.00180358	0.00190503	0.00212809	0.00391758	0.00349203	0.00420406	0.00194557	0.00016601	0.00387122	0.000358268	1.98977	0.0043773	**
-	Succinic acid	Total	C00042	HMDB00254	-	-	0.0273506	0.0291446	0.0287861	0.0346169	0.0341456	0.0381995	0.0284271	0.000949362	0.035654	0.00221702	1.25423	0.017795	*
A_0174	Succinic acid	0	-	-	117.019	21.2769	0.0236495	0.0252833	0.0249205	0.0294651	0.0294059	0.0330215	0.0246177	0.000857942	0.0306308	0.0020706	1.24426	0.024245	*
A_0175	Succinic acid	1	-	-	118.023	21.2654	0.00370115	0.00386138	0.00386562	0.00515186	0.00473971	0.00517802	0.00380938	9.37589e-05	0.0050232	0.000245856	1.31864	0.0070116	**
ID consists of analysis mode and number. 'A' showed anion mode.
N.D. (Not Detected): The target peak or metabolite was below detection limits.
N.A. (Not Available): The calculation was impossible because of insufficience of the data.
† Putative metabolites which were assigned on the basis of m/z and MT in HMT standard compound library.
¶ The ratio is of computed by using averaged detection values. The latter was used as denominator.
|| The p-value is computed by Welch's t-test. (*<0.05, **<0.01, ***<0.001)
The data are sorted by Compound name in ascending order.

### Sheet: Table3 Quantitative Estimation
Quantitative Estimation of Target Metabolites
Metabolite	KEGG ID	HMDB ID	Concentration (pmol/106 cells)										Comparative Analysis
			Control			Drug			Control		Drug		Drug vs Control
			WT-1	WT-2	WT-3	IR-1	IR-2	IR-3	Mean	S.D.	Mean	S.D.	Ratio ¶	p-value ||
2-Oxoglutaric acid	C00026	HMDB00208	359.293	403.501	362.096	222.801	247.128	242.713	374.963	24.7542	237.547	12.96	0.633521	0.0033144	**
2-Phosphoglyceric acid	C00631	HMDB03391	N.D.	11.8064	N.D.	28.9984	20.5944	N.D.	11.8064	N.A.	24.7964	5.9425	2.10026	N.A.
3-Hydroxybutyric acid	C01089,C03197	HMDB00011,HMDB00357,HMDB00442	38.3641	100.42	40.4093	49.2332	39.8965	49.041	59.7311	35.2523	46.0569	5.33592	0.771072	0.57222
3-Phosphoglyceric acid	C00197	HMDB00807	150.932	150.71	127.874	167.369	177.546	170.801	143.172	13.2491	171.906	5.17745	1.20069	0.049437	*
6-Phosphogluconic acid	C00345	HMDB01316	N.D.	N.D.	N.D.	12.0251	13.8001	12.3761	N.A.	N.A.	12.7338	0.940028	1<	N.A.
Acetyl CoA_divalent	C00024	HMDB01206	N.D.	N.D.	N.D.	N.D.	N.D.	5.09011	N.A.	N.A.	5.09011	N.A.	1<	N.A.
ADP	C00008	HMDB01341	2766.68	3030.77	3099.79	2667.91	2887.33	2547.46	2965.75	175.82	2700.9	172.323	0.910699	0.13591
AMP	C00020	HMDB00045	890.864	929.075	968.336	638.464	675.83	557.227	929.425	38.7371	623.84	60.6387	0.671211	0.0033517	**
ATP	C00002	HMDB00538	6684.31	7077.66	6998.28	8948.14	9026.34	9084.19	6920.09	208.009	9019.55	68.2766	1.30339	0.001474	**
cis-Aconitic acid	C00417	HMDB00072	78.8161	49.3884	77.5116	48.0881	71.0424	37.5127	68.572	16.6263	52.2144	17.1415	0.761453	0.30116
Citric acid	C00158	HMDB00094	2227.68	2268.39	2175.93	1929.01	1991.33	1826.39	2224	46.3414	1915.57	83.2884	0.86132	0.01001	*
CoA_divalent	C00010	HMDB01423	67.5194	66.046	64.3149	70.9729	78.4231	63.1458	65.9601	1.60393	70.8473	7.63942	1.07409	0.3836
Dihydroxyacetone phosphate	C00111	HMDB01473	N.D.	N.D.	N.D.	26.8575	19.803	46.5322	N.A.	N.A.	31.0642	13.8522	1<	N.A.
Erythrose 4-phosphate	C00279,C03604	HMDB01321	N.D.	N.D.	N.D.	N.D.	N.D.	N.D.	N.A.	N.A.	N.A.	N.A.	N.A.	N.A.
Fructose 1,6-diphosphate	C00354	HMDB01058	153.947	159.657	166.283	616.602	596.278	589.853	159.963	6.1739	600.911	13.9636	3.75657	3.7168e-05	***
Fructose 6-phosphate	C05345,C00085	HMDB00124	19.5836	23.1478	19.0678	68.3691	54.7953	65.2155	20.5997	2.22169	62.7933	7.10369	3.04826	0.0055135	**
Fumaric acid	C00122	HMDB00134	1140.26	1188.07	1062.89	977.644	1011.98	1032.74	1130.41	63.1699	1007.45	27.8252	0.891232	0.060527
Glucose 1-phosphate	C00103	HMDB01586	444.524	419.434	433.184	560.699	573.137	532.306	432.381	12.5642	555.38	20.9287	1.28447	0.0022343	**
Glucose 6-phosphate	C00668,C01172,C00092	HMDB01401	118.836	142.459	119.962	340.222	291.528	392.067	127.086	13.3253	341.273	50.2777	2.68537	0.01327	*
Glyceraldehyde 3-phosphate	C00118,C00661	HMDB01112	N.D.	N.D.	N.D.	N.D.	N.D.	N.D.	N.A.	N.A.	N.A.	N.A.	N.A.	N.A.
Isocitric acid	C00311	HMDB00193	71.6197	40.9489	65.8975	35.4419	38.1001	50.1253	59.4887	16.3089	41.2224	7.82385	0.692945	0.18259
Lactic acid	C00186,C00256,C01432	HMDB00190,HMDB01311	24986.7	28235.5	27904.8	69394.5	66839.5	71941.5	27042.3	1787.89	69391.9	2551.04	2.56604	4.6582e-05	***
Malic acid	C00149,C00497,C00711	HMDB00156,HMDB00744	3447	3649.56	3480.74	3528.2	3652.38	3912.72	3525.76	108.526	3697.76	196.235	1.04878	0.27286
Phosphoenolpyruvic acid	C00074	HMDB00263	91.4226	97.33	75.182	110.463	107.081	80.1993	87.9782	11.4687	99.2479	16.583	1.1281	0.3941
PRPP	C00119	HMDB00280	121.026	113.352	107.058	270.433	235.287	250.227	113.812	6.99517	251.982	17.6388	2.21402	0.0020578	**
Pyruvic acid	C00022	HMDB00243	130.475	150.433	139.518	513.597	545.888	522.672	140.142	9.99357	527.386	16.6537	3.76322	2.6056e-05	***
Ribose 5-phosphate	C00117	HMDB01548	N.D.	N.D.	N.D.	N.D.	N.D.	N.D.	N.A.	N.A.	N.A.	N.A.	N.A.	N.A.
Ribulose 5-phosphate	C00199,C01101	HMDB00618	N.D.	N.D.	8.15115	21.5662	18.8663	20.4802	8.15115	N.A.	20.3042	1.35851	2.49097	N.A.
Sedoheptulose 7-phosphate	C05382	HMDB01068	40.8473	33.6618	37.6032	80.6573	74.9318	101.807	37.3708	3.59839	85.7986	14.1559	2.29587	0.021825	*
Succinic acid	C00042	HMDB00254	481.167	512.729	506.421	609.001	600.709	672.028	500.106	16.7017	627.246	39.0032	1.25423	0.017795	*
N.D. (Not Detected): The target peak or metabolite was below detection limits.
N.A. (Not Available): The calculation was impossible because of insufficience of the data.
¶ The ratio is of computed by using averaged detection values. The latter was used as denominator.
|| The p-value is computed by Welch's t-test. (*<0.05, **<0.01, ***<0.001)
The data are sorted by Compound name in ascending order.
