## Supplementary material for "Multi-omic profiling of tyrosine kinase inhibitor-resistant K562 cells suggests metabolic reprogramming to promote cell survival": Metabolite profiling data and report: MINUV-HMT-002_supplemental copy.xlsx

### Sheet: RelArea
	Supplemental Table: Relative Area
List	order	Compound name	13C number	Relative Area							2-Oxoglutaric acid
1	XXX			WT-1	WT-2	WT-3	IR-1	IR-2	IR-3
2	XXX	2-Oxoglutaric acid	0	0.0163888	0.0180566	0.016099	0.00998675	0.01045	0.0105423
3	XXX		1	0	0	0	0	0	0
4	XXX		2	0.00755758	0.00883624	0.00803415	0.00486264	0.00602075	0.00563418
5	XXX		3	0	0	0	0	0	0
6	XXX		4	0	0	0	0	0	0
7	XXX		5	0	0	0	0	0	0
8	XXX			WT-1	WT-2	WT-3	IR-1	IR-2	IR-3
9	XXX	2-Phosphoglyceric acid	0	0	0	0	0	0	0
10	XXX		1	0	0	0	0	0	0
11	XXX		2	0	0	0	0	0	0
12	XXX		3	N.D.	0.000561401	N.D.	0.00137889	0.000979278	N.D.
13	XXX			WT-1	WT-2	WT-3	IR-1	IR-2	IR-3		2-Phosphoglyceric acid
14	XXX	3-Hydroxybutyric acid	0	0.00144668	0.00378674	0.0015238	0.00185654	0.00150446	0.00184929
15	XXX		1	0	0	0	0	0	0
16	XXX		2	0	0	0	0	0	0
17	XXX		3	0	0	0	0	0	0
18	XXX		4	0	0	0	0	0	0
19	XXX			WT-1	WT-2	WT-3	IR-1	IR-2	IR-3
20	XXX	3-Phosphoglyceric acid	0	0.00284704	0.00275569	0.00242639	0.00160676	0.00151752	0.00132053
21	XXX		1	0	0	0	0	0	0
22	XXX		2	0	0	0	0	0	0
23	XXX		3	0.0036957	0.00377741	0.00311679	0.0056485	0.00617888	0.00608349
24	XXX			WT-1	WT-2	WT-3	IR-1	IR-2	IR-3
25	XXX	6-Phosphogluconic acid	0	0	0	0	0	0	0
26	XXX		1	0	0	0	0	0	0		3-Hydroxybutyric acid
27	XXX		2	0	0	0	0	0	0
28	XXX		3	0	0	0	0	0	0
29	XXX		4	0	0	0	0	0	0
30	XXX		5	0	0	0	0	0	0
31	XXX		6	N.D.	N.D.	N.D.	0.000629558	0.00072249	0.000647937
32	XXX			WT-1	WT-2	WT-3	IR-1	IR-2	IR-3
33	XXX	Acetyl CoA	0	0	0	0	0	0	0
34	XXX		1	0	0	0	0	0	0
35	XXX		2	0	0	0	0	0	0
36	XXX		3	0	0	0	0	0	0
37	XXX		4	0	0	0	0	0	0
38	XXX		5	0	0	0	0	0	0
39	XXX		6	0	0	0	0	0	0		3-Phosphoglyceric acid
40	XXX		7	N.D.	N.D.	N.D.	N.D.	N.D.	0.000642458
41	XXX		8	0	0	0	0	0	0
42	XXX		9	0	0	0	0	0	0
43	XXX		10	0	0	0	0	0	0
44	XXX		11	0	0	0	0	0	0
45	XXX		12	0	0	0	0	0	0
46	XXX		13	0	0	0	0	0	0
47	XXX		14	0	0	0	0	0	0
48	XXX		15	0	0	0	0	0	0
49	XXX		16	0	0	0	0	0	0
50	XXX		17	0	0	0	0	0	0
51	XXX		18	0	0	0	0	0	0
52	XXX		19	0	0	0	0	0	0		6-Phosphogluconic acid
53	XXX		20	0	0	0	0	0	0
54	XXX		21	0	0	0	0	0	0
55	XXX		22	0	0	0	0	0	0
56	XXX		23	0	0	0	0	0	0
57	XXX			WT-1	WT-2	WT-3	IR-1	IR-2	IR-3
58	XXX	ADP	0	0.0348387	0.0381862	0.0370586	0.0351676	0.03826	0.0344146
59	XXX		1	0.0058085	0.00624695	0.00666873	0.00548636	0.00557536	0.00519994
60	XXX		2	0.00534398	0.0057322	0.00582149	0.00533299	0.0058423	0.00494377
61	XXX		3	0.00495983	0.00487377	0.00537096	0.00495759	0.00525764	0.00442049
62	XXX		4	0.00892661	0.0100834	0.00997926	0.0093791	0.00966947	0.00894236
63	XXX		5	0.0982527	0.106047	0.109793	0.118575	0.129083	0.111974
64	XXX		6	0.0409864	0.0463055	0.0478574	0.0264195	0.0280393	0.0259065
65	XXX		7	0.0175236	0.0191265	0.0199631	0.00868527	0.00954615	0.00823825		Acetyl CoA
66	XXX		8	0.00580441	0.00711315	0.00658416	0.0015571	0.00201514	0.00178765
67	XXX		9	0.00109522	0.00116324	0.00135773	N.D.	N.D.	N.D.
68	XXX		10	0	0	0	0	0	0
69	XXX			WT-1	WT-2	WT-3	IR-1	IR-2	IR-3
70	XXX	AMP	0	0.0120093	0.0113773	0.0119013	0.00946821	0.00974636	0.00870948
71	XXX		1	0.0017055	0.00192525	0.00164066	0.00144755	0.00145368	0.00142464
72	XXX		2	0.0016224	0.00169975	0.00176982	0.00106192	0.00156104	0.000884921
73	XXX		3	0.00175454	0.00197346	0.00194511	0.00125473	0.00121431	0.00106711
74	XXX		4	0.00336604	0.00345549	0.00329054	0.0023561	0.00261431	0.00216025
75	XXX		5	0.0284186	0.0309517	0.0320167	0.0253635	0.026722	0.0222134
76	XXX		6	0.0124289	0.0121689	0.0135866	0.00598007	0.00586552	0.00451227
77	XXX		7	0.00541754	0.00616608	0.00645346	0.00253868	0.00263752	0.00220408
78	XXX		8	0.00177361	0.00183505	0.00191128	N.D.	0.000551298	N.D.		ADP
79	XXX		9	0.000531265	0.000435436	0.000515108	N.D.	N.D.	N.D.
80	XXX		10	0	0	0	0	0	0
81	XXX			WT-1	WT-2	WT-3	IR-1	IR-2	IR-3
82	XXX	ATP	0	0.118448	0.123934	0.126543	0.148269	0.15126	0.150887
83	XXX		1	0.0176816	0.0186631	0.0189329	0.0214152	0.0228803	0.0224025
84	XXX		2	0.0165864	0.0169369	0.0177612	0.0218987	0.0205692	0.0210134
85	XXX		3	0.014712	0.0154238	0.0153133	0.0185289	0.0183843	0.018408
86	XXX		4	0.0251901	0.0257949	0.0272377	0.0344227	0.0354673	0.0356009
87	XXX		5	0.266754	0.285053	0.277583	0.462245	0.465598	0.471091
88	XXX		6	0.103228	0.108693	0.107722	0.0913502	0.0920493	0.0923208
89	XXX		7	0.0456493	0.0496008	0.0475268	0.0336134	0.0330372	0.0331585
90	XXX		8	0.0162308	0.0173257	0.0153594	0.00718807	0.00699713	0.00687389
91	XXX		9	0.0030214	0.0030014	0.00299531	0.00108968	0.00111855	0.0010356		AMP
92	XXX		10	0	0	0	0	0	0
93	XXX			WT-1	WT-2	WT-3	IR-1	IR-2	IR-3
94	XXX	cis-Aconitic acid	0	0.00231032	N.D.	0.00201584	0.00171047	0.00201369	N.D.
95	XXX		1	0	0	0	0	0	0
96	XXX		2	0.00636564	0.00692187	0.00637504	0.00502916	0.00517639	0.00525747
97	XXX		3	0	0	0	0	0	0
98	XXX		4	0.00237026	N.D.	0.00247252	N.D.	0.00276664	N.D.
99	XXX		5	0	0	0	0	0	0
100	XXX		6	0	0	0	0	0	0
101	XXX			WT-1	WT-2	WT-3	IR-1	IR-2	IR-3
102	XXX	Citric acid	0	0.0350349	0.0356933	0.0354056	0.0257535	0.0276751	0.0250819
103	XXX		1	0.00957639	0.00985484	0.0087676	0.00719099	0.00736562	0.00761497
104	XXX		2	0.0923679	0.0938333	0.0869472	0.0766703	0.080929	0.069732		ATP
105	XXX		3	0.0212424	0.0216194	0.0215069	0.0191132	0.0189966	0.0176203
106	XXX		4	0.0361819	0.0372127	0.0360283	0.0341846	0.0338381	0.034279
107	XXX		5	0.0261764	0.0264449	0.026618	0.0254628	0.0261678	0.0241805
108	XXX		6	0.00699499	0.00707583	0.0070147	0.0086882	0.00845806	0.00807113
109	XXX			WT-1	WT-2	WT-3	IR-1	IR-2	IR-3
110	XXX	CoA	0	0.00222995	0.00195324	0.00162374	0.00265554	0.00233141	0.00219997
111	XXX		1	0	0	0	0	0	0
112	XXX		2	0	0	0	0	0	0
113	XXX		3	0	0	0	0	0	0
114	XXX		4	0	0	0	0	0	0
115	XXX		5	0.0028266	0.00330931	0.00315984	0.00394241	0.00418551	0.00385612
116	XXX		6	0.00161423	0.00154269	0.0017852	0.00146361	0.00157555	0.00111642
117	XXX		7	0.000998506	0.000696697	0.000736528	N.D.	0.00081534	N.D.		cis-Aconitic acid
118	XXX		8	0	0	0	0	0	0
119	XXX		9	0	0	0	0	0	0
120	XXX		10	0	0	0	0	0	0
121	XXX		11	0	0	0	0	0	0
122	XXX		12	0	0	0	0	0	0
123	XXX		13	0	0	0	0	0	0
124	XXX		14	0	0	0	0	0	0
125	XXX		15	0	0	0	0	0	0
126	XXX		16	0	0	0	0	0	0
127	XXX		17	0	0	0	0	0	0
128	XXX		18	0	0	0	0	0	0
129	XXX		19	0	0	0	0	0	0
130	XXX		20	0	0	0	0	0	0		Citric acid
131	XXX		21	0	0	0	0	0	0
132	XXX			WT-1	WT-2	WT-3	IR-1	IR-2	IR-3
133	XXX	Dihydroxyacetone phosphate	0	0	0	0	0	0	0
134	XXX		1	0	0	0	0	0	0
135	XXX		2	0	0	0	0	0	0
136	XXX		3	N.D.	N.D.	N.D.	0.000861808	0.000635443	0.00149313
137	XXX			WT-1	WT-2	WT-3	IR-1	IR-2	IR-3
138	XXX	Erythrose 4-phosphate	0	0	0	0	0	0	0
139	XXX		1	0	0	0	0	0	0
140	XXX		2	0	0	0	0	0	0
141	XXX		3	0	0	0	0	0	0
142	XXX		4	0	0	0	0	0	0
143	XXX			WT-1	WT-2	WT-3	IR-1	IR-2	IR-3		CoA
144	XXX	Fructose 1,6-diphosphate	0	0.00559327	0.00596858	0.00589683	0.00885764	0.00930387	0.00798346
145	XXX		1	0	0	0	0	0	0
146	XXX		2	N.D.	N.D.	N.D.	0.00082383	0.000725391	0.000767114
147	XXX		3	0.00113064	0.000985951	0.00112401	0.00584715	0.00550717	0.00516706
148	XXX		4	N.D.	N.D.	N.D.	0.0011408	0.00109244	0.001163
149	XXX		5	0.000721975	0.000698252	0.0007027	0.0034151	0.00334986	0.00333558
150	XXX		6	0.00598967	0.00628116	0.00678866	0.0337288	0.0320609	0.0330626
151	XXX			WT-1	WT-2	WT-3	IR-1	IR-2	IR-3
152	XXX	Fructose 6-phosphate	0	0	0	0	0	0	0
153	XXX		1	0	0	0	0	0	0
154	XXX		2	0	0	0	0	0	0
155	XXX		3	0	0	0	0	0	0
156	XXX		4	0	0	0	0	0	0		Dihydroxyacetone phosphate
157	XXX		5	0	0	0	0	0	0
158	XXX		6	0.00100123	0.00118345	0.000974861	0.00349544	0.00280146	0.00333421
159	XXX			WT-1	WT-2	WT-3	IR-1	IR-2	IR-3
160	XXX	Fumaric acid	0	0.0252269	0.0259038	0.0232767	0.0202247	0.0213106	0.0209134
161	XXX		1	0.00338375	0.00355191	0.00317829	0.00301341	0.00288851	0.00293558
162	XXX		2	0.00784365	0.00846923	0.00757132	0.00769931	0.00881786	0.00862729
163	XXX		3	0.00594472	0.00625161	0.00549551	0.00541479	0.00461204	0.00592458
164	XXX		4	0	0	0	0	0	0
165	XXX			WT-1	WT-2	WT-3	IR-1	IR-2	IR-3
166	XXX			WT-1	WT-2	WT-3	IR-1	IR-2	IR-3
167	XXX	Glucose 1-phosphate	0	0.0117028	0.0111643	0.00981473	0.0102687	0.0109607	0.008904
168	XXX		1	0.000894977	0.000961069	0.000853388	0.000777088	0.000854511	0.000832866
169	XXX		2	0	0	0	0	0	0		Erythrose 4-phosphate
170	XXX		3	0.000735598	N.D.	0.00065042	0.00126934	0.00122881	0.00125752
171	XXX		4	0	0	0	0	0	0
172	XXX		5	0.00107479	0.000898864	0.00130853	0.00191059	0.00182363	0.00172053
173	XXX		6	0.0106866	0.0106542	0.0118275	0.0174275	0.0174877	0.0173354
174	XXX			WT-1	WT-2	WT-3	IR-1	IR-2	IR-3
175	XXX	Glucose 6-phosphate	0	0.00134996	0.00162511	0.00104867	0.00120945	0.00165244	0.00156299
176	XXX		1	0	0	0	0	0	0
177	XXX		2	0.000741046	0.000836659	0.000839549	0.0013117	0.00124622	0.00148491
178	XXX		3	0.000833677	0.00124255	0.00114861	0.00199823	0.00190053	0.00220134
179	XXX		4	N.D.	N.D.	N.D.	0.000975742	N.D.	0.000942454
180	XXX		5	0.000426374	0.000623606	N.D.	0.00150451	0.00139565	0.00150409
181	XXX		6	0.00304183	0.00333575	0.00341663	0.0113028	0.00948812	0.0133957
182	XXX			WT-1	WT-2	WT-3	IR-1	IR-2	IR-3		Fructose 1,6-diphosphate
183	XXX	Glyceraldehyde 3-phosphate	0	0	0	0	0	0	0
184	XXX		1	0	0	0	0	0	0
185	XXX		2	0	0	0	0	0	0
186	XXX		3	0	0	0	0	0	0
187	XXX			WT-1	WT-2	WT-3	IR-1	IR-2	IR-3
188	XXX	Isocitric acid	0	0.00201881	N.D.	0.00228185	N.D.	N.D.	N.D.
189	XXX		1	0	0	0	0	0	0
190	XXX		2	0.00467922	0.00469338	0.00527102	0.00406218	0.00436686	0.00428488
191	XXX		3	0	0	0	0	0	0
192	XXX		4	0	0	0	0	0	0
193	XXX		5	0.0015107	N.D.	N.D.	N.D.	N.D.	0.00146026
194	XXX		6	0	0	0	0	0	0
195	XXX			WT-1	WT-2	WT-3	IR-1	IR-2	IR-3		Fructose 6-phosphate
196	XXX	Lactic acid	0	0.162127	0.181378	0.181627	0.265769	0.256839	0.265723
197	XXX		1	0.0125297	0.0133648	0.0139725	0.0252364	0.0235477	0.0241189
198	XXX		2	0.0324848	0.0362718	0.0370493	0.0881528	0.0823363	0.0880537
199	XXX		3	0.78968	0.895416	0.880587	2.38927	2.30378	2.49215
200	XXX			WT-1	WT-2	WT-3	IR-1	IR-2	IR-3
201	XXX	Malic acid	0	0.165413	0.177681	0.166689	0.15506	0.160145	0.176954
202	XXX		1	0.0244736	0.0257747	0.0244376	0.0250932	0.0256818	0.0269462
203	XXX		2	0.065208	0.067914	0.066106	0.0729937	0.0763489	0.078499
204	XXX		3	0.0450322	0.0459602	0.0443193	0.0489989	0.050554	0.052298
205	XXX		4	0.0127313	0.0139122	0.0143677	0.0180819	0.0187688	0.0204299
206	XXX			WT-1	WT-2	WT-3	IR-1	IR-2	IR-3
207	XXX	Phosphoenolpyruvic acid	0	0.00193299	0.00206365	0.00157146	0.00136283	0.00131441	N.D.
208	XXX		1	0	0	0	0	0	0		Fumaric acid
209	XXX		2	0	0	0	0	0	0
210	XXX		3	0.00295465	0.0031398	0.00244792	0.00454275	0.00441038	0.00428762
211	XXX			WT-1	WT-2	WT-3	IR-1	IR-2	IR-3
212	XXX	PRPP	0	0	0	0	0	0	0
213	XXX		1	0	0	0	0	0	0
214	XXX		2	0	0	0	0	0	0
215	XXX		3	0.000647053	0.000662484	0.000695011	0.00113934	0.000867568	0.000953413
216	XXX		4	0.000841851	0.000774454	0.000656571	0.0011817	0.00113161	0.00114245
217	XXX		5	0.00585345	0.00543984	0.00514339	0.0140855	0.0122751	0.0130848
218	XXX			WT-1	WT-2	WT-3	IR-1	IR-2	IR-3
219	XXX	Pyruvic acid	0	0	0	0	0	0	0
220	XXX		1	0	0	0	0	0	0
221	XXX		2	0	0	0	0	0	0		Glucose 1-phosphate
222	XXX		3	0.00274078	0.00316002	0.00293073	0.0107887	0.011467	0.0109793
223	XXX			WT-1	WT-2	WT-3	IR-1	IR-2	IR-3
224	XXX	Ribose 5-phosphate	0	0	0	0	0	0	0
225	XXX		1	0	0	0	0	0	0
226	XXX		2	0	0	0	0	0	0
227	XXX		3	0	0	0	0	0	0
228	XXX		4	0	0	0	0	0	0
229	XXX		5	0	0	0	0	0	0
230	XXX			WT-1	WT-2	WT-3	IR-1	IR-2	IR-3
231	XXX	Ribulose 5-phosphate	0	0	0	0	0	0	0
232	XXX		1	0	0	0	0	0	0
233	XXX		2	0	0	0	0	0	0
234	XXX		3	0	0	0	0	0	0		Glucose 6-phosphate
235	XXX		4	0	0	0	0	0	0
236	XXX		5	N.D.	N.D.	0.000393635	0.00104147	0.000911092	0.000989029
237	XXX			WT-1	WT-2	WT-3	IR-1	IR-2	IR-3
238	XXX	Sedoheptulose 7-phosphate	0	0.000508107	N.D.	N.D.	0.000647087	0.000748604	0.000761634
239	XXX		1	0	0	0	0	0	0
240	XXX		2	0	0	0	0	0	0
241	XXX		3	0	0	0	0	0	0
242	XXX		4	0	0	0	0	0	0
243	XXX		5	0	0	0	0	0	0
244	XXX		6	N.D.	N.D.	N.D.	N.D.	N.D.	0.000795881
245	XXX		7	0.00180358	0.00190503	0.00212809	0.00391758	0.00349203	0.00420406
246	XXX			WT-1	WT-2	WT-3	IR-1	IR-2	IR-3
247	XXX	Succinic acid	0	0.0236495	0.0252833	0.0249205	0.0294651	0.0294059	0.0330215		Glyceraldehyde 3-phosphate
248	XXX		1	0.00370115	0.00386138	0.00386562	0.00515186	0.00473971	0.00517802
249	XXX		2	0	0	0	0	0	0
250	XXX		3	0	0	0	0	0	0
251	XXX		4	0	0	0	0	0	0
											Isocitric acid
											Lactic acid
											Malic acid
											Phosphoenolpyruvic acid
											PRPP
											Pyruvic acid
											Ribose 5-phosphate
											Ribulose 5-phosphate
											Sedoheptulose 7-phosphate
											Succinic acid

### Sheet: Ratio
	Supplemental Table: Isotope Population
List	order	Compound name	13C number	Percentage in total amount (%)							2-Oxoglutaric acid
1	XXX			WT-1	WT-2	WT-3	IR-1	IR-2	IR-3
2	XXX	2-Oxoglutaric acid	0	68.4396	67.1428	66.7091	67.2536	63.4458	65.1706
3	XXX		1	0	0	0	0	0	0
4	XXX		2	31.5604	32.8572	33.2909	32.7464	36.5542	34.8294
5	XXX		3	0	0	0	0	0	0
6	XXX		4	0	0	0	0	0	0
7	XXX		5	0	0	0	0	0	0
8	XXX			WT-1	WT-2	WT-3	IR-1	IR-2	IR-3
9	XXX	2-Phosphoglyceric acid	0	#DIV/0!	0	#DIV/0!	0	0	#DIV/0!
10	XXX		1	#DIV/0!	0	#DIV/0!	0	0	#DIV/0!
11	XXX		2	#DIV/0!	0	#DIV/0!	0	0	#DIV/0!
12	XXX		3	#VALUE!	100	#VALUE!	100	100	#VALUE!
13	XXX			WT-1	WT-2	WT-3	IR-1	IR-2	IR-3		2-Phosphoglyceric acid
14	XXX	3-Hydroxybutyric acid	0	100	100	100	100	100	100
15	XXX		1	0	0	0	0	0	0
16	XXX		2	0	0	0	0	0	0
17	XXX		3	0	0	0	0	0	0
18	XXX		4	0	0	0	0	0	0
19	XXX			WT-1	WT-2	WT-3	IR-1	IR-2	IR-3
20	XXX	3-Phosphoglyceric acid	0	43.5145	42.1804	43.7725	22.1462	19.7172	17.8353
21	XXX		1	0	0	0	0	0	0
22	XXX		2	0	0	0	0	0	0
23	XXX		3	56.4855	57.8196	56.2275	77.8538	80.2828	82.1647
24	XXX			WT-1	WT-2	WT-3	IR-1	IR-2	IR-3
25	XXX	6-Phosphogluconic acid	0	#DIV/0!	#DIV/0!	#DIV/0!	0	0	0
26	XXX		1	#DIV/0!	#DIV/0!	#DIV/0!	0	0	0		3-Hydroxybutyric acid
27	XXX		2	#DIV/0!	#DIV/0!	#DIV/0!	0	0	0
28	XXX		3	#DIV/0!	#DIV/0!	#DIV/0!	0	0	0
29	XXX		4	#DIV/0!	#DIV/0!	#DIV/0!	0	0	0
30	XXX		5	#DIV/0!	#DIV/0!	#DIV/0!	0	0	0
31	XXX		6	#VALUE!	#VALUE!	#VALUE!	100	100	100
32	XXX			WT-1	WT-2	WT-3	IR-1	IR-2	IR-3
33	XXX	Acetyl CoA	0	#DIV/0!	#DIV/0!	#DIV/0!	#DIV/0!	#DIV/0!	0
34	XXX		1	#DIV/0!	#DIV/0!	#DIV/0!	#DIV/0!	#DIV/0!	0
35	XXX		2	#DIV/0!	#DIV/0!	#DIV/0!	#DIV/0!	#DIV/0!	0
36	XXX		3	#DIV/0!	#DIV/0!	#DIV/0!	#DIV/0!	#DIV/0!	0
37	XXX		4	#DIV/0!	#DIV/0!	#DIV/0!	#DIV/0!	#DIV/0!	0
38	XXX		5	#DIV/0!	#DIV/0!	#DIV/0!	#DIV/0!	#DIV/0!	0
39	XXX		6	#DIV/0!	#DIV/0!	#DIV/0!	#DIV/0!	#DIV/0!	0		3-Phosphoglyceric acid
40	XXX		7	#VALUE!	#VALUE!	#VALUE!	#VALUE!	#VALUE!	100
41	XXX		8	#DIV/0!	#DIV/0!	#DIV/0!	#DIV/0!	#DIV/0!	0
42	XXX		9	#DIV/0!	#DIV/0!	#DIV/0!	#DIV/0!	#DIV/0!	0
43	XXX		10	#DIV/0!	#DIV/0!	#DIV/0!	#DIV/0!	#DIV/0!	0
44	XXX		11	#DIV/0!	#DIV/0!	#DIV/0!	#DIV/0!	#DIV/0!	0
45	XXX		12	#DIV/0!	#DIV/0!	#DIV/0!	#DIV/0!	#DIV/0!	0
46	XXX		13	#DIV/0!	#DIV/0!	#DIV/0!	#DIV/0!	#DIV/0!	0
47	XXX		14	#DIV/0!	#DIV/0!	#DIV/0!	#DIV/0!	#DIV/0!	0
48	XXX		15	#DIV/0!	#DIV/0!	#DIV/0!	#DIV/0!	#DIV/0!	0
49	XXX		16	#DIV/0!	#DIV/0!	#DIV/0!	#DIV/0!	#DIV/0!	0
50	XXX		17	#DIV/0!	#DIV/0!	#DIV/0!	#DIV/0!	#DIV/0!	0
51	XXX		18	#DIV/0!	#DIV/0!	#DIV/0!	#DIV/0!	#DIV/0!	0
52	XXX		19	#DIV/0!	#DIV/0!	#DIV/0!	#DIV/0!	#DIV/0!	0		6-Phosphogluconic acid
53	XXX		20	#DIV/0!	#DIV/0!	#DIV/0!	#DIV/0!	#DIV/0!	0
54	XXX		21	#DIV/0!	#DIV/0!	#DIV/0!	#DIV/0!	#DIV/0!	0
55	XXX		22	#DIV/0!	#DIV/0!	#DIV/0!	#DIV/0!	#DIV/0!	0
56	XXX		23	#DIV/0!	#DIV/0!	#DIV/0!	#DIV/0!	#DIV/0!	0
57	XXX			WT-1	WT-2	WT-3	IR-1	IR-2	IR-3
58	XXX	ADP	0	15.585	15.5939	14.7965	16.3145	16.4003	16.7201
59	XXX		1	2.59842	2.55104	2.66265	2.54516	2.3899	2.52636
60	XXX		2	2.39062	2.34084	2.32437	2.47401	2.50432	2.4019
61	XXX		3	2.21877	1.99028	2.14448	2.29986	2.2537	2.14767
62	XXX		4	3.9933	4.11774	3.98446	4.35104	4.14485	4.34459
63	XXX		5	43.9531	43.3061	43.8376	55.0077	55.332	54.4018
64	XXX		6	18.3352	18.9096	19.1082	12.2562	12.0191	12.5865
65	XXX		7	7.83912	7.81062	7.97075	4.02917	4.09199	4.0025		Acetyl CoA
66	XXX		8	2.59659	2.90477	2.62888	0.722349	0.863795	0.868518
67	XXX		9	0.489945	0.475026	0.542107	#VALUE!	#VALUE!	#VALUE!
68	XXX		10	0	0	0	0	0	0
69	XXX			WT-1	WT-2	WT-3	IR-1	IR-2	IR-3
70	XXX	AMP	0	17.3978	15.8044	15.862	19.139	18.612	20.172
71	XXX		1	2.47074	2.67439	2.18665	2.92607	2.77601	3.2996
72	XXX		2	2.35036	2.36115	2.3588	2.14657	2.98102	2.04956
73	XXX		3	2.54179	2.74135	2.59243	2.53632	2.31888	2.47153
74	XXX		4	4.87636	4.80007	4.38561	4.76261	4.99238	5.00333
75	XXX		5	41.1699	42.9954	42.6715	51.2696	51.0292	51.4483
76	XXX		6	18.0056	16.9039	18.108	12.0881	11.201	10.4508
77	XXX		7	7.84836	8.56538	8.60111	5.13169	5.03671	5.10486
78	XXX		8	2.56942	2.54909	2.54734	#VALUE!	1.05278	#VALUE!		ADP
79	XXX		9	0.769641	0.604869	0.686532	#VALUE!	#VALUE!	#VALUE!
80	XXX		10	0	0	0	0	0	0
81	XXX			WT-1	WT-2	WT-3	IR-1	IR-2	IR-3
82	XXX	ATP	0	18.8761	18.6528	19.2614	17.6506	17.8507	17.6933
83	XXX		1	2.81778	2.8089	2.88183	2.54937	2.70018	2.62695
84	XXX		2	2.64324	2.5491	2.70349	2.60692	2.42744	2.46407
85	XXX		3	2.34453	2.32136	2.33088	2.20576	2.1696	2.15856
86	XXX		4	4.01436	3.88228	4.14592	4.09784	4.18561	4.17463
87	XXX		5	42.5105	42.9021	42.2517	55.0278	54.9468	55.2411
88	XXX		6	16.4506	16.3588	16.3967	10.8748	10.863	10.8257
89	XXX		7	7.27478	7.4652	7.23419	4.0015	3.89883	3.88823
90	XXX		8	2.58658	2.60761	2.3379	0.855701	0.825754	0.806045
91	XXX		9	0.481498	0.451727	0.455925	0.12972	0.132004	0.121437		AMP
92	XXX		10	0	0	0	0	0	0
93	XXX			WT-1	WT-2	WT-3	IR-1	IR-2	IR-3
94	XXX	cis-Aconitic acid	0	20.915	#VALUE!	18.5563	25.3793	20.2244	#VALUE!
95	XXX		1	0	0	0	0	0	0
96	XXX		2	57.6273	100	58.6837	74.6207	51.9889	100
97	XXX		3	0	0	0	0	0	0
98	XXX		4	21.4576	#VALUE!	22.7601	#VALUE!	27.7867	#VALUE!
99	XXX		5	0	0	0	0	0	0
100	XXX		6	0	0	0	0	0	0
101	XXX			WT-1	WT-2	WT-3	IR-1	IR-2	IR-3
102	XXX	Citric acid	0	15.3949	15.4027	15.9278	13.0686	13.6042	13.443
103	XXX		1	4.20802	4.25265	3.94425	3.64907	3.62071	4.08135
104	XXX		2	40.5879	40.4918	39.1146	38.9064	39.7822	37.3738		ATP
105	XXX		3	9.33426	9.32939	9.67523	9.69899	9.33812	9.44385
106	XXX		4	15.8989	16.0583	16.2079	17.347	16.6337	18.3723
107	XXX		5	11.5023	11.4118	11.9745	12.9211	12.8633	12.9599
108	XXX		6	3.07371	3.05342	3.15567	4.40883	4.15772	4.32583
109	XXX			WT-1	WT-2	WT-3	IR-1	IR-2	IR-3
110	XXX	CoA	0	29.0764	26.0365	22.2269	32.9408	26.1726	30.6723
111	XXX		1	0	0	0	0	0	0
112	XXX		2	0	0	0	0	0	0
113	XXX		3	0	0	0	0	0	0
114	XXX		4	0	0	0	0	0	0
115	XXX		5	36.8561	44.1128	43.2541	48.9038	46.987	53.7624
116	XXX		6	21.048	20.5638	24.437	18.1555	17.6873	15.5653
117	XXX		7	13.0195	9.2869	10.0821	#VALUE!	9.15309	#VALUE!		cis-Aconitic acid
118	XXX		8	0	0	0	0	0	0
119	XXX		9	0	0	0	0	0	0
120	XXX		10	0	0	0	0	0	0
121	XXX		11	0	0	0	0	0	0
122	XXX		12	0	0	0	0	0	0
123	XXX		13	0	0	0	0	0	0
124	XXX		14	0	0	0	0	0	0
125	XXX		15	0	0	0	0	0	0
126	XXX		16	0	0	0	0	0	0
127	XXX		17	0	0	0	0	0	0
128	XXX		18	0	0	0	0	0	0
129	XXX		19	0	0	0	0	0	0
130	XXX		20	0	0	0	0	0	0		Citric acid
131	XXX		21	0	0	0	0	0	0
132	XXX			WT-1	WT-2	WT-3	IR-1	IR-2	IR-3
133	XXX	Dihydroxyacetone phosphate	0	#DIV/0!	#DIV/0!	#DIV/0!	0	0	0
134	XXX		1	#DIV/0!	#DIV/0!	#DIV/0!	0	0	0
135	XXX		2	#DIV/0!	#DIV/0!	#DIV/0!	0	0	0
136	XXX		3	#VALUE!	#VALUE!	#VALUE!	100	100	100
137	XXX			WT-1	WT-2	WT-3	IR-1	IR-2	IR-3
138	XXX	Erythrose 4-phosphate	0	#DIV/0!	#DIV/0!	#DIV/0!	#DIV/0!	#DIV/0!	#DIV/0!
139	XXX		1	#DIV/0!	#DIV/0!	#DIV/0!	#DIV/0!	#DIV/0!	#DIV/0!
140	XXX		2	#DIV/0!	#DIV/0!	#DIV/0!	#DIV/0!	#DIV/0!	#DIV/0!
141	XXX		3	#DIV/0!	#DIV/0!	#DIV/0!	#DIV/0!	#DIV/0!	#DIV/0!
142	XXX		4	#DIV/0!	#DIV/0!	#DIV/0!	#DIV/0!	#DIV/0!	#DIV/0!
143	XXX			WT-1	WT-2	WT-3	IR-1	IR-2	IR-3		CoA
144	XXX	Fructose 1,6-diphosphate	0	41.6303	42.8348	40.6336	16.4599	17.8785	15.5082
145	XXX		1	0	0	0	0	0	0
146	XXX		2	#VALUE!	#VALUE!	#VALUE!	1.5309	1.39392	1.49015
147	XXX		3	8.41529	7.07589	7.74528	10.8656	10.5827	10.0373
148	XXX		4	#VALUE!	#VALUE!	#VALUE!	2.11992	2.09925	2.25918
149	XXX		5	5.37362	5.01116	4.84213	6.34619	6.43713	6.47951
150	XXX		6	44.5808	45.0781	46.779	62.6775	61.6086	64.2257
151	XXX			WT-1	WT-2	WT-3	IR-1	IR-2	IR-3
152	XXX	Fructose 6-phosphate	0	0	0	0	0	0	0
153	XXX		1	0	0	0	0	0	0
154	XXX		2	0	0	0	0	0	0
155	XXX		3	0	0	0	0	0	0
156	XXX		4	0	0	0	0	0	0		Dihydroxyacetone phosphate
157	XXX		5	0	0	0	0	0	0
158	XXX		6	100	100	100	100	100	100
159	XXX			WT-1	WT-2	WT-3	IR-1	IR-2	IR-3
160	XXX	Fumaric acid	0	59.4988	58.637	58.8958	55.6355	56.6334	54.4608
161	XXX		1	7.98072	8.04027	8.04186	8.28947	7.67629	7.64456
162	XXX		2	18.4996	19.1713	19.1573	21.1797	23.4337	22.4664
163	XXX		3	14.0209	14.1514	13.905	14.8953	12.2566	15.4282
164	XXX		4	0	0	0	0	0	0
165	XXX			WT-1	WT-2	WT-3	IR-1	IR-2	IR-3
166	XXX			WT-1	WT-2	WT-3	IR-1	IR-2	IR-3
167	XXX	Glucose 1-phosphate	0	46.6345	47.1496	40.1346	32.4412	33.8759	29.6303
168	XXX		1	3.56639	4.05885	3.48969	2.45501	2.64102	2.77157
169	XXX		2	0	0	0	0	0	0		Erythrose 4-phosphate
170	XXX		3	2.93128	#VALUE!	2.65971	4.01015	3.79787	4.18471
171	XXX		4	0	0	0	0	0	0
172	XXX		5	4.28292	3.79614	5.35085	6.03599	5.63627	5.72549
173	XXX		6	42.585	44.9954	48.3652	55.0577	54.049	57.6879
174	XXX			WT-1	WT-2	WT-3	IR-1	IR-2	IR-3
175	XXX	Glucose 6-phosphate	0	21.1166	21.2054	16.2497	6.60814	10.5365	7.41053
176	XXX		1	0	0	0	0	0	0
177	XXX		2	11.5917	10.9172	13.0093	7.1668	7.94635	7.04033
178	XXX		3	13.0407	16.2135	17.7984	10.9178	12.1184	10.4371
179	XXX		4	#VALUE!	#VALUE!	#VALUE!	5.33121	#VALUE!	4.4684
180	XXX		5	6.66951	8.13718	#VALUE!	8.22027	8.89917	7.13126
181	XXX		6	47.5815	43.5268	52.9426	61.7558	60.4995	63.5124
182	XXX			WT-1	WT-2	WT-3	IR-1	IR-2	IR-3		Fructose 1,6-diphosphate
183	XXX	Glyceraldehyde 3-phosphate	0	#DIV/0!	#DIV/0!	#DIV/0!	#DIV/0!	#DIV/0!	#DIV/0!
184	XXX		1	#DIV/0!	#DIV/0!	#DIV/0!	#DIV/0!	#DIV/0!	#DIV/0!
185	XXX		2	#DIV/0!	#DIV/0!	#DIV/0!	#DIV/0!	#DIV/0!	#DIV/0!
186	XXX		3	#DIV/0!	#DIV/0!	#DIV/0!	#DIV/0!	#DIV/0!	#DIV/0!
187	XXX			WT-1	WT-2	WT-3	IR-1	IR-2	IR-3
188	XXX	Isocitric acid	0	24.5934	#VALUE!	30.2117	#VALUE!	#VALUE!	#VALUE!
189	XXX		1	0	0	0	0	0	0
190	XXX		2	57.003	100	69.7883	100	100	74.5827
191	XXX		3	0	0	0	0	0	0
192	XXX		4	0	0	0	0	0	0
193	XXX		5	18.4036	#VALUE!	#VALUE!	#VALUE!	#VALUE!	25.4173
194	XXX		6	0	0	0	0	0	0
195	XXX			WT-1	WT-2	WT-3	IR-1	IR-2	IR-3		Fructose 6-phosphate
196	XXX	Lactic acid	0	16.2644	16.102	16.3152	9.59997	9.63208	9.25849
197	XXX		1	1.25696	1.18647	1.25512	0.911576	0.883092	0.840367
198	XXX		2	3.25884	3.22007	3.32808	3.18421	3.0878	3.06803
199	XXX		3	79.2198	79.4915	79.1016	86.3042	86.397	86.8331
200	XXX			WT-1	WT-2	WT-3	IR-1	IR-2	IR-3
201	XXX	Malic acid	0	52.8715	53.6408	52.7631	48.4217	48.3094	49.8283
202	XXX		1	7.8226	7.78122	7.7354	7.83606	7.74718	7.58777
203	XXX		2	20.8427	20.5028	20.925	22.7943	23.0315	22.1045
204	XXX		3	14.3938	13.8751	14.0287	15.3013	15.2502	14.7266
205	XXX		4	4.06935	4.2	4.54789	5.64658	5.66181	5.75284
206	XXX			WT-1	WT-2	WT-3	IR-1	IR-2	IR-3
207	XXX	Phosphoenolpyruvic acid	0	39.5485	39.6593	39.0972	23.0769	22.96	#VALUE!
208	XXX		1	0	0	0	0	0	0		Fumaric acid
209	XXX		2	0	0	0	0	0	0
210	XXX		3	60.4515	60.3407	60.9028	76.9231	77.04	100
211	XXX			WT-1	WT-2	WT-3	IR-1	IR-2	IR-3
212	XXX	PRPP	0	0	0	0	0	0	0
213	XXX		1	0	0	0	0	0	0
214	XXX		2	0	0	0	0	0	0
215	XXX		3	8.81262	9.63365	10.7008	6.94444	6.07785	6.28045
216	XXX		4	11.4657	11.2619	10.1089	7.20264	7.92764	7.52572
217	XXX		5	79.7217	79.1045	79.1903	85.8529	85.9945	86.1938
218	XXX			WT-1	WT-2	WT-3	IR-1	IR-2	IR-3
219	XXX	Pyruvic acid	0	0	0	0	0	0	0
220	XXX		1	0	0	0	0	0	0
221	XXX		2	0	0	0	0	0	0		Glucose 1-phosphate
222	XXX		3	100	100	100	100	100	100
223	XXX			WT-1	WT-2	WT-3	IR-1	IR-2	IR-3
224	XXX	Ribose 5-phosphate	0	#DIV/0!	#DIV/0!	#DIV/0!	#DIV/0!	#DIV/0!	#DIV/0!
225	XXX		1	#DIV/0!	#DIV/0!	#DIV/0!	#DIV/0!	#DIV/0!	#DIV/0!
226	XXX		2	#DIV/0!	#DIV/0!	#DIV/0!	#DIV/0!	#DIV/0!	#DIV/0!
227	XXX		3	#DIV/0!	#DIV/0!	#DIV/0!	#DIV/0!	#DIV/0!	#DIV/0!
228	XXX		4	#DIV/0!	#DIV/0!	#DIV/0!	#DIV/0!	#DIV/0!	#DIV/0!
229	XXX		5	#DIV/0!	#DIV/0!	#DIV/0!	#DIV/0!	#DIV/0!	#DIV/0!
230	XXX			WT-1	WT-2	WT-3	IR-1	IR-2	IR-3
231	XXX	Ribulose 5-phosphate	0	#DIV/0!	#DIV/0!	0	0	0	0
232	XXX		1	#DIV/0!	#DIV/0!	0	0	0	0
233	XXX		2	#DIV/0!	#DIV/0!	0	0	0	0
234	XXX		3	#DIV/0!	#DIV/0!	0	0	0	0		Glucose 6-phosphate
235	XXX		4	#DIV/0!	#DIV/0!	0	0	0	0
236	XXX		5	#VALUE!	#VALUE!	100	100	100	100
237	XXX			WT-1	WT-2	WT-3	IR-1	IR-2	IR-3
238	XXX	Sedoheptulose 7-phosphate	0	21.98	#VALUE!	#VALUE!	14.176	17.6531	13.2192
239	XXX		1	0	0	0	0	0	0
240	XXX		2	0	0	0	0	0	0
241	XXX		3	0	0	0	0	0	0
242	XXX		4	0	0	0	0	0	0
243	XXX		5	0	0	0	0	0	0
244	XXX		6	#VALUE!	#VALUE!	#VALUE!	#VALUE!	#VALUE!	13.8136
245	XXX		7	78.02	100	100	85.824	82.3469	72.9672
246	XXX			WT-1	WT-2	WT-3	IR-1	IR-2	IR-3
247	XXX	Succinic acid	0	86.4678	86.751	86.5712	85.1175	86.1191	86.4448		Glyceraldehyde 3-phosphate
248	XXX		1	13.5322	13.249	13.4288	14.8825	13.8809	13.5552
249	XXX		2	0	0	0	0	0	0
250	XXX		3	0	0	0	0	0	0
251	XXX		4	0	0	0	0	0	0
											Isocitric acid
											Lactic acid
											Malic acid
											Phosphoenolpyruvic acid
											PRPP
											Pyruvic acid
											Ribose 5-phosphate
											Ribulose 5-phosphate
											Sedoheptulose 7-phosphate
											Succinic acid

### Sheet: NEI RelArea
	Supplemental Table: Relative Area (NEI normalized)
List	order	Compound name	13C number	Rel Area after normalization of natural existence							2-Oxoglutaric acid
1	XXX			WT-1	WT-2	WT-3	IR-1	IR-2	IR-3
2	XXX	2-Oxoglutaric acid	0	0.0163888	0.0180566	0.016099	0.00998675	0.01045	0.0105423
3	XXX		1
4	XXX		2	0.00752861	0.0088037	0.00800495	0.00484468	0.00600082	0.0056146
5	XXX		3
6	XXX		4
7	XXX		5
8	XXX			WT-1	WT-2	WT-3	IR-1	IR-2	IR-3
9	XXX	2-Phosphoglyceric acid	0	0	0	0	0	0	0
10	XXX		1	0		0			0
11	XXX		2	0		0			0
12	XXX		3	0	0.0005614	0	0.00137889	0.000979277	0
13	XXX			WT-1	WT-2	WT-3	IR-1	IR-2	IR-3		2-Phosphoglyceric acid
14	XXX	3-Hydroxybutyric acid	0	0.00144668	0.00378674	0.0015238	0.00185654	0.00150446	0.00184929
15	XXX		1
16	XXX		2
17	XXX		3
18	XXX		4
19	XXX			WT-1	WT-2	WT-3	IR-1	IR-2	IR-3
20	XXX	3-Phosphoglyceric acid	0	0.00284704	0.00275569	0.00242639	0.00160676	0.00151752	0.00132053
21	XXX		1
22	XXX		2
23	XXX		3	0.00369569	0.0037774	0.00311678	0.00564849	0.00617887	0.00608348
24	XXX			WT-1	WT-2	WT-3	IR-1	IR-2	IR-3
25	XXX	6-Phosphogluconic acid	0	0	0	0	0	0	0
26	XXX		1	0	0	0					3-Hydroxybutyric acid
27	XXX		2	0	0	0
28	XXX		3	0	0	0
29	XXX		4	0	0	0
30	XXX		5	0	0	0
31	XXX		6	0	0	0	0.000629558	0.00072249	0.000647937
32	XXX			WT-1	WT-2	WT-3	IR-1	IR-2	IR-3
33	XXX	Acetyl CoA	0	0	0	0	0	0	0
34	XXX		1	0	0	0	0	0
35	XXX		2	0	0	0	0	0
36	XXX		3	0	0	0	0	0
37	XXX		4	0	0	0	0	0
38	XXX		5	0	0	0	0	0
39	XXX		6	0	0	0	0	0			3-Phosphoglyceric acid
40	XXX		7	0	0	0	0	0	0.000642458
41	XXX		8	0	0	0	0	0
42	XXX		9	0	0	0	0	0
43	XXX		10	0	0	0	0	0
44	XXX		11	0	0	0	0	0
45	XXX		12	0	0	0	0	0
46	XXX		13	0	0	0	0	0
47	XXX		14	0	0	0	0	0
48	XXX		15	0	0	0	0	0
49	XXX		16	0	0	0	0	0
50	XXX		17	0	0	0	0	0
51	XXX		18	0	0	0	0	0
52	XXX		19	0	0	0	0	0			6-Phosphogluconic acid
53	XXX		20	0	0	0	0	0
54	XXX		21	0	0	0	0	0
55	XXX		22	0	0	0	0	0
56	XXX		23	0	0	0	0	0
57	XXX			WT-1	WT-2	WT-3	IR-1	IR-2	IR-3
58	XXX	ADP	0	0.0348387	0.0381862	0.0370586	0.0351676	0.03826	0.0344146
59	XXX		1
60	XXX		2	0.00412681	0.00439884	0.00445776	0.00415926	0.00457205	0.00382304
61	XXX		3	0.00492413	0.00483466	0.00533096	0.00492316	0.00522038	0.00438762
62	XXX		4	0.00892593	0.0100827	0.00997849	0.00937844	0.00966875	0.00894172
63	XXX		5	0.0982527	0.106047	0.109793	0.118575	0.129083	0.111974
64	XXX		6	0.0409864	0.0463055	0.0478574	0.0264195	0.0280393	0.0259065
65	XXX		7	0.0175236	0.0191265	0.0199631	0.00868527	0.00954615	0.00823825		Acetyl CoA
66	XXX		8	0.00580441	0.00711315	0.00658416	0.0015571	0.00201514	0.00178765
67	XXX		9	0.00109522	0.00116324	0.00135773
68	XXX		10
69	XXX			WT-1	WT-2	WT-3	IR-1	IR-2	IR-3
70	XXX	AMP	0	0.0120093	0.0113773	0.0119013	0.00946821	0.00974636	0.00870948
71	XXX		1
72	XXX		2	0.00124655	0.00130778	0.00136128	0.000792555	0.00127591	0.000649826
73	XXX		3	0.00174351	0.00196196	0.00193313	0.00124683	0.00120594	0.00106021
74	XXX		4	0.00336583	0.00345527	0.00329031	0.00235594	0.00261415	0.00216011
75	XXX		5	0.0284186	0.0309517	0.0320167	0.0253635	0.026722	0.0222134
76	XXX		6	0.0124289	0.0121689	0.0135866	0.00598007	0.00586552	0.00451227
77	XXX		7	0.00541754	0.00616608	0.00645346	0.00253868	0.00263752	0.00220408
78	XXX		8	0.00177361	0.00183505	0.00191128		0.000551298			ADP
79	XXX		9	0.000531265	0.000435436	0.000515108
80	XXX		10
81	XXX			WT-1	WT-2	WT-3	IR-1	IR-2	IR-3
82	XXX	ATP	0	0.118448	0.123934	0.126543	0.148269	0.15126	0.150887
83	XXX		1
84	XXX		2	0.0131696	0.0133191	0.014184	0.0173248	0.0159553	0.01637
85	XXX		3	0.0146117	0.0153176	0.0152084	0.0183947	0.018249	0.0182718
86	XXX		4	0.0251882	0.0257929	0.0272357	0.0344201	0.0354647	0.0355983
87	XXX		5	0.266754	0.285053	0.277583	0.462245	0.465598	0.471091
88	XXX		6	0.103228	0.108693	0.107722	0.0913502	0.0920493	0.0923208
89	XXX		7	0.0456493	0.0496008	0.0475268	0.0336134	0.0330372	0.0331585
90	XXX		8	0.0162308	0.0173257	0.0153594	0.00718807	0.00699713	0.00687389
91	XXX		9	0.0030214	0.0030014	0.00299531	0.00108968	0.00111855	0.0010356		AMP
92	XXX		10
93	XXX			WT-1	WT-2	WT-3	IR-1	IR-2	IR-3
94	XXX	cis-Aconitic acid	0	0.00231032	0	0.00201584	0.00171047	0.00201369	0
95	XXX		1
96	XXX		2	0.00634559	0.00690931	0.00635532	0.00501693	0.00515832	0.00524793
97	XXX		3
98	XXX		4	0.00237026		0.00247252		0.00276664
99	XXX		5
100	XXX		6
101	XXX			WT-1	WT-2	WT-3	IR-1	IR-2	IR-3
102	XXX	Citric acid	0	0.0350349	0.0356933	0.0354056	0.0257535	0.0276751	0.0250819
103	XXX		1
104	XXX		2	0.0919549	0.0934127	0.0865437	0.0763126	0.0805598	0.0693934		ATP
105	XXX		3	0.0212364	0.0216132	0.021501	0.0191079	0.0189911	0.0176154
106	XXX		4	0.0361818	0.0372126	0.0360283	0.0341845	0.033838	0.034279
107	XXX		5	0.0261764	0.0264449	0.026618	0.0254628	0.0261678	0.0241805
108	XXX		6	0.00699499	0.00707583	0.0070147	0.0086882	0.00845806	0.00807113
109	XXX			WT-1	WT-2	WT-3	IR-1	IR-2	IR-3
110	XXX	CoA	0	0.00222995	0.00195324	0.00162374	0.00265554	0.00233141	0.00219997
111	XXX		1
112	XXX		2
113	XXX		3
114	XXX		4
115	XXX		5	0.00282658	0.00330929	0.00315982	0.00394238	0.00418548	0.00385609
116	XXX		6	0.00161423	0.00154269	0.00178519	0.00146361	0.00157555	0.00111642
117	XXX		7	0.000998506	0.000696697	0.000736528		0.00081534			cis-Aconitic acid
118	XXX		8
119	XXX		9
120	XXX		10
121	XXX		11
122	XXX		12
123	XXX		13
124	XXX		14
125	XXX		15
126	XXX		16
127	XXX		17
128	XXX		18
129	XXX		19
130	XXX		20								Citric acid
131	XXX		21
132	XXX			WT-1	WT-2	WT-3	IR-1	IR-2	IR-3
133	XXX	Dihydroxyacetone phosphate	0	0	0	0	0	0	0
134	XXX		1	0	0	0
135	XXX		2	0	0	0
136	XXX		3	0	0	0	0.000861807	0.000635442	0.00149313
137	XXX			WT-1	WT-2	WT-3	IR-1	IR-2	IR-3
138	XXX	Erythrose 4-phosphate	0	0	0	0	0	0	0
139	XXX		1	0	0	0	0	0	0
140	XXX		2	0	0	0	0	0	0
141	XXX		3	0	0	0	0	0	0
142	XXX		4	0	0	0	0	0	0
143	XXX			WT-1	WT-2	WT-3	IR-1	IR-2	IR-3		CoA
144	XXX	Fructose 1,6-diphosphate	0	0.00559327	0.00596858	0.00589683	0.00885764	0.00930387	0.00798346
145	XXX		1
146	XXX		2				0.000726159	0.00063094	0.00067368
147	XXX		3	0.00113028	0.00098558	0.00112363	0.00584572	0.00550579	0.00516569
148	XXX		4				0.00114079	0.00109243	0.00116299
149	XXX		5	0.000721975	0.000698252	0.0007027	0.0034151	0.00334986	0.00333558
150	XXX		6	0.00598967	0.00628116	0.00678866	0.0337288	0.0320609	0.0330626
151	XXX			WT-1	WT-2	WT-3	IR-1	IR-2	IR-3
152	XXX	Fructose 6-phosphate	0	0	0	0	0	0	0
153	XXX		1
154	XXX		2
155	XXX		3
156	XXX		4								Dihydroxyacetone phosphate
157	XXX		5
158	XXX		6	0.00100123	0.00118345	0.000974861	0.00349544	0.00280146	0.00333421
159	XXX			WT-1	WT-2	WT-3	IR-1	IR-2	IR-3
160	XXX	Fumaric acid	0	0.0252269	0.0259038	0.0232767	0.0202247	0.0213106	0.0209134
161	XXX		1	0.00151819	0.00160815	0.00143933	0.00141391	0.00123283	0.00124594
162	XXX		2	0.00781287	0.00843715	0.00754263	0.00767292	0.00879054	0.00859941
163	XXX		3	0.00594449	0.00625138	0.0054953	0.00541459	0.00461184	0.00592438
164	XXX		4
165	XXX			WT-1	WT-2	WT-3	IR-1	IR-2	IR-3
166	XXX			WT-1	WT-2	WT-3	IR-1	IR-2	IR-3
167	XXX	Glucose 1-phosphate	0	0.0117028	0.0111643	0.00981473	0.0102687	0.0109607	0.008904
168	XXX		1
169	XXX		2								Erythrose 4-phosphate
170	XXX		3	0.00073493		0.000649769	0.0012685	0.00122795	0.00125672
171	XXX		4
172	XXX		5	0.00107479	0.000898864	0.00130853	0.00191059	0.00182363	0.00172053
173	XXX		6	0.0106866	0.0106542	0.0118275	0.0174275	0.0174877	0.0173354
174	XXX			WT-1	WT-2	WT-3	IR-1	IR-2	IR-3
175	XXX	Glucose 6-phosphate	0	0.00134996	0.00162511	0.00104867	0.00120945	0.00165244	0.00156299
176	XXX		1
177	XXX		2	0.000729443	0.000822749	0.000827836	0.00127848	0.00121776	0.00144663
178	XXX		3	0.000833507	0.00124234	0.00114844	0.00199774	0.00190011	0.00220078
179	XXX		4				0.000975738		0.00094245
180	XXX		5	0.000426374	0.000623606		0.00150451	0.00139565	0.00150409
181	XXX		6	0.00304183	0.00333575	0.00341663	0.0113028	0.00948812	0.0133957
182	XXX			WT-1	WT-2	WT-3	IR-1	IR-2	IR-3		Fructose 1,6-diphosphate
183	XXX	Glyceraldehyde 3-phosphate	0	0	0	0	0	0	0
184	XXX		1	0	0	0	0	0	0
185	XXX		2	0	0	0	0	0	0
186	XXX		3	0	0	0	0	0	0
187	XXX			WT-1	WT-2	WT-3	IR-1	IR-2	IR-3
188	XXX	Isocitric acid	0	0.00201881	0	0.00228185	0	0	0
189	XXX		1
190	XXX		2	0.00466432	0.00468486	0.00525731	0.00405481	0.00435893	0.00427445
191	XXX		3
192	XXX		4
193	XXX		5	0.0015107					0.00146026
194	XXX		6
195	XXX			WT-1	WT-2	WT-3	IR-1	IR-2	IR-3		Fructose 6-phosphate
196	XXX	Lactic acid	0	0.162127	0.181378	0.181627	0.265769	0.256839	0.265723
197	XXX		1
198	XXX		2	0.032123	0.0358629	0.0366452	0.0871478	0.0813683	0.0870119
199	XXX		3	0.789679	0.895415	0.880586	2.38927	2.30377	2.49214
200	XXX			WT-1	WT-2	WT-3	IR-1	IR-2	IR-3
201	XXX	Malic acid	0	0.165413	0.177681	0.166689	0.15506	0.160145	0.176954
202	XXX		1	0.0107079	0.0112	0.0105372	0.0110032	0.0110958	0.0113206
203	XXX		2	0.0649809	0.0676735	0.0658767	0.0727612	0.0761082	0.0782412
204	XXX		3	0.0450305	0.0459585	0.0443176	0.0489972	0.0505522	0.0522961
205	XXX		4	0.0127313	0.0139122	0.0143677	0.0180819	0.0187688	0.0204299
206	XXX			WT-1	WT-2	WT-3	IR-1	IR-2	IR-3
207	XXX	Phosphoenolpyruvic acid	0	0.00193299	0.00206365	0.00157146	0.00136283	0.00131441	0
208	XXX		1								Fumaric acid
209	XXX		2
210	XXX		3	0.00295464	0.0031398	0.00244791	0.00454274	0.00441037	0.00428761
211	XXX			WT-1	WT-2	WT-3	IR-1	IR-2	IR-3
212	XXX	PRPP	0	0	0	0	0	0	0
213	XXX		1
214	XXX		2
215	XXX		3	0.000646956	0.000662393	0.000694925	0.00113912	0.000867378	0.000953211
216	XXX		4	0.00084185	0.000774453	0.00065657	0.0011817	0.00113161	0.00114245
217	XXX		5	0.00585345	0.00543984	0.00514339	0.0140855	0.0122751	0.0130848
218	XXX			WT-1	WT-2	WT-3	IR-1	IR-2	IR-3
219	XXX	Pyruvic acid	0	0	0	0	0	0	0
220	XXX		1
221	XXX		2								Glucose 1-phosphate
222	XXX		3	0.00274078	0.00316002	0.00293073	0.0107887	0.011467	0.0109793
223	XXX			WT-1	WT-2	WT-3	IR-1	IR-2	IR-3
224	XXX	Ribose 5-phosphate	0	0	0	0	0	0	0
225	XXX		1	0	0	0	0	0	0
226	XXX		2	0	0	0	0	0	0
227	XXX		3	0	0	0	0	0	0
228	XXX		4	0	0	0	0	0	0
229	XXX		5	0	0	0	0	0	0
230	XXX			WT-1	WT-2	WT-3	IR-1	IR-2	IR-3
231	XXX	Ribulose 5-phosphate	0	0	0	0	0	0	0
232	XXX		1	0	0
233	XXX		2	0	0
234	XXX		3	0	0						Glucose 6-phosphate
235	XXX		4	0	0
236	XXX		5	0	0	0.000393635	0.00104147	0.000911092	0.000989029
237	XXX			WT-1	WT-2	WT-3	IR-1	IR-2	IR-3
238	XXX	Sedoheptulose 7-phosphate	0	0.000508107	0	0	0.000647087	0.000748604	0.000761634
239	XXX		1
240	XXX		2
241	XXX		3
242	XXX		4
243	XXX		5
244	XXX		6						0.000795881
245	XXX		7	0.00180358	0.00190503	0.00212809	0.00391758	0.00349203	0.00420406
246	XXX			WT-1	WT-2	WT-3	IR-1	IR-2	IR-3
247	XXX	Succinic acid	0	0.0236495	0.0252833	0.0249205	0.0294651	0.0294059	0.0330215		Glyceraldehyde 3-phosphate
248	XXX		1	0.00249772	0.00257902	0.00259903	0.00362872	0.0032373	0.00349724
249	XXX		2
250	XXX		3
251	XXX		4
											Isocitric acid
											Lactic acid
											Malic acid
											Phosphoenolpyruvic acid
											PRPP
											Pyruvic acid
											Ribose 5-phosphate
											Ribulose 5-phosphate
											Sedoheptulose 7-phosphate
											Succinic acid

### Sheet: NEI Ratio
	Supplemental Table: Isotope Population (NEI normalized)
List	order	Compound name	13C number	% after normalization of natural existence							2-Oxoglutaric acid
1	XXX			WT-1	WT-2	WT-3	IR-1	IR-2	IR-3
2	XXX	2-Oxoglutaric acid	0	68.5225	67.2241	66.79	67.3351	63.5226	65.2496
3	XXX		1
4	XXX		2	31.4775	32.7759	33.21	32.6649	36.4774	34.7504
5	XXX		3
6	XXX		4
7	XXX		5
8	XXX			WT-1	WT-2	WT-3	IR-1	IR-2	IR-3
9	XXX	2-Phosphoglyceric acid	0	#DIV/0!	0	#DIV/0!	0	0	#DIV/0!
10	XXX		1	#DIV/0!		#DIV/0!			#DIV/0!
11	XXX		2	#DIV/0!		#DIV/0!			#DIV/0!
12	XXX		3	#DIV/0!	100	#DIV/0!	100	100	#DIV/0!
13	XXX			WT-1	WT-2	WT-3	IR-1	IR-2	IR-3		2-Phosphoglyceric acid
14	XXX	3-Hydroxybutyric acid	0	100	100	100	100	100	100
15	XXX		1
16	XXX		2
17	XXX		3
18	XXX		4
19	XXX			WT-1	WT-2	WT-3	IR-1	IR-2	IR-3
20	XXX	3-Phosphoglyceric acid	0	43.5145	42.1805	43.7726	22.1462	19.7173	17.8354
21	XXX		1
22	XXX		2
23	XXX		3	56.4855	57.8195	56.2274	77.8538	80.2827	82.1646
24	XXX			WT-1	WT-2	WT-3	IR-1	IR-2	IR-3
25	XXX	6-Phosphogluconic acid	0	#DIV/0!	#DIV/0!	#DIV/0!	0	0	0
26	XXX		1	#DIV/0!	#DIV/0!	#DIV/0!					3-Hydroxybutyric acid
27	XXX		2	#DIV/0!	#DIV/0!	#DIV/0!
28	XXX		3	#DIV/0!	#DIV/0!	#DIV/0!
29	XXX		4	#DIV/0!	#DIV/0!	#DIV/0!
30	XXX		5	#DIV/0!	#DIV/0!	#DIV/0!
31	XXX		6	#DIV/0!	#DIV/0!	#DIV/0!	100	100	100
32	XXX			WT-1	WT-2	WT-3	IR-1	IR-2	IR-3
33	XXX	Acetyl CoA	0	#DIV/0!	#DIV/0!	#DIV/0!	#DIV/0!	#DIV/0!	0
34	XXX		1	#DIV/0!	#DIV/0!	#DIV/0!	#DIV/0!	#DIV/0!
35	XXX		2	#DIV/0!	#DIV/0!	#DIV/0!	#DIV/0!	#DIV/0!
36	XXX		3	#DIV/0!	#DIV/0!	#DIV/0!	#DIV/0!	#DIV/0!
37	XXX		4	#DIV/0!	#DIV/0!	#DIV/0!	#DIV/0!	#DIV/0!
38	XXX		5	#DIV/0!	#DIV/0!	#DIV/0!	#DIV/0!	#DIV/0!
39	XXX		6	#DIV/0!	#DIV/0!	#DIV/0!	#DIV/0!	#DIV/0!			3-Phosphoglyceric acid
40	XXX		7	#DIV/0!	#DIV/0!	#DIV/0!	#DIV/0!	#DIV/0!	100
41	XXX		8	#DIV/0!	#DIV/0!	#DIV/0!	#DIV/0!	#DIV/0!
42	XXX		9	#DIV/0!	#DIV/0!	#DIV/0!	#DIV/0!	#DIV/0!
43	XXX		10	#DIV/0!	#DIV/0!	#DIV/0!	#DIV/0!	#DIV/0!
44	XXX		11	#DIV/0!	#DIV/0!	#DIV/0!	#DIV/0!	#DIV/0!
45	XXX		12	#DIV/0!	#DIV/0!	#DIV/0!	#DIV/0!	#DIV/0!
46	XXX		13	#DIV/0!	#DIV/0!	#DIV/0!	#DIV/0!	#DIV/0!
47	XXX		14	#DIV/0!	#DIV/0!	#DIV/0!	#DIV/0!	#DIV/0!
48	XXX		15	#DIV/0!	#DIV/0!	#DIV/0!	#DIV/0!	#DIV/0!
49	XXX		16	#DIV/0!	#DIV/0!	#DIV/0!	#DIV/0!	#DIV/0!
50	XXX		17	#DIV/0!	#DIV/0!	#DIV/0!	#DIV/0!	#DIV/0!
51	XXX		18	#DIV/0!	#DIV/0!	#DIV/0!	#DIV/0!	#DIV/0!
52	XXX		19	#DIV/0!	#DIV/0!	#DIV/0!	#DIV/0!	#DIV/0!			6-Phosphogluconic acid
53	XXX		20	#DIV/0!	#DIV/0!	#DIV/0!	#DIV/0!	#DIV/0!
54	XXX		21	#DIV/0!	#DIV/0!	#DIV/0!	#DIV/0!	#DIV/0!
55	XXX		22	#DIV/0!	#DIV/0!	#DIV/0!	#DIV/0!	#DIV/0!
56	XXX		23	#DIV/0!	#DIV/0!	#DIV/0!	#DIV/0!	#DIV/0!
57	XXX			WT-1	WT-2	WT-3	IR-1	IR-2	IR-3
58	XXX	ADP	0	16.0934	16.0948	15.2894	16.8375	16.8989	17.2527
59	XXX		1
60	XXX		2	1.90634	1.85403	1.83915	1.99136	2.01941	1.91657
61	XXX		3	2.27466	2.03772	2.19941	2.3571	2.30577	2.1996
62	XXX		4	4.12325	4.24968	4.11685	4.49019	4.27055	4.48266
63	XXX		5	45.3869	44.697	45.2977	56.7709	57.0143	56.1348
64	XXX		6	18.9333	19.5169	19.7446	12.6491	12.3846	12.9875
65	XXX		7	8.09486	8.06148	8.23624	4.15832	4.2164	4.13		Acetyl CoA
66	XXX		8	2.68129	2.99807	2.71644	0.745504	0.890058	0.896184
67	XXX		9	0.505928	0.490283	0.560163
68	XXX		10
69	XXX			WT-1	WT-2	WT-3	IR-1	IR-2	IR-3
70	XXX	AMP	0	17.9417	16.3328	16.3101	19.8305	19.2545	20.9819
71	XXX		1
72	XXX		2	1.86232	1.87739	1.86555	1.65995	2.52063	1.56549
73	XXX		3	2.60478	2.8165	2.64924	2.6114	2.3824	2.55415
74	XXX		4	5.0285	4.96023	4.50918	4.93435	5.1644	5.20391
75	XXX		5	42.4569	44.4329	43.877	53.1219	52.7907	53.5142
76	XXX		6	18.5686	17.4691	18.6196	12.5248	11.5877	10.8705
77	XXX		7	8.09372	8.85175	8.8441	5.31709	5.21057	5.30984
78	XXX		8	2.64974	2.63432	2.6193		1.08912			ADP
79	XXX		9	0.793702	0.625092	0.705927
80	XXX		10
81	XXX			WT-1	WT-2	WT-3	IR-1	IR-2	IR-3
82	XXX	ATP	0	19.5361	19.3033	19.9482	18.2172	18.4524	18.2759
83	XXX		1
84	XXX		2	2.17213	2.0745	2.23596	2.12863	1.94641	1.98278
85	XXX		3	2.40998	2.38578	2.39745	2.26008	2.22622	2.21313
86	XXX		4	4.15441	4.01734	4.29342	4.22906	4.32639	4.31177
87	XXX		5	43.997	44.3982	43.7581	56.7942	56.799	57.06
88	XXX		6	17.0258	16.9293	16.9813	11.2238	11.2292	11.1822
89	XXX		7	7.52916	7.72553	7.49211	4.12995	4.03026	4.01625
90	XXX		8	2.67703	2.69855	2.42126	0.883169	0.85359	0.832585
91	XXX		9	0.498334	0.46748	0.472181	0.133884	0.136454	0.125435		AMP
92	XXX		10
93	XXX			WT-1	WT-2	WT-3	IR-1	IR-2	IR-3
94	XXX	cis-Aconitic acid	0	20.9531	0	18.59	25.4254	20.2612	0
95	XXX		1
96	XXX		2	57.5503	100	58.6085	74.5746	51.9016	100
97	XXX		3
98	XXX		4	21.4966		22.8015		27.8372
99	XXX		5
100	XXX		6
101	XXX			WT-1	WT-2	WT-3	IR-1	IR-2	IR-3
102	XXX	Citric acid	0	16.1021	16.1178	16.6137	13.5895	14.1423	14.0419
103	XXX		1
104	XXX		2	42.2627	42.1818	40.6096	40.2685	41.1671	38.8494		ATP
105	XXX		3	9.76029	9.75975	10.0891	10.0828	9.70471	9.86185
106	XXX		4	16.6293	16.8039	16.9059	18.0384	17.2916	19.1909
107	XXX		5	12.0307	11.9416	12.4902	13.4362	13.3721	13.5373
108	XXX		6	3.21491	3.19519	3.29156	4.58457	4.32218	4.51857
109	XXX			WT-1	WT-2	WT-3	IR-1	IR-2	IR-3
110	XXX	CoA	0	29.0765	26.0366	22.227	32.9409	26.1727	30.6724
111	XXX		1
112	XXX		2
113	XXX		3
114	XXX		4
115	XXX		5	36.8559	44.1126	43.2539	48.9036	46.9868	53.7623
116	XXX		6	21.048	20.5639	24.437	18.1555	17.6873	15.5654
117	XXX		7	13.0196	9.28693	10.0821		9.15313			cis-Aconitic acid
118	XXX		8
119	XXX		9
120	XXX		10
121	XXX		11
122	XXX		12
123	XXX		13
124	XXX		14
125	XXX		15
126	XXX		16
127	XXX		17
128	XXX		18
129	XXX		19
130	XXX		20								Citric acid
131	XXX		21
132	XXX			WT-1	WT-2	WT-3	IR-1	IR-2	IR-3
133	XXX	Dihydroxyacetone phosphate	0	#DIV/0!	#DIV/0!	#DIV/0!	0	0	0
134	XXX		1	#DIV/0!	#DIV/0!	#DIV/0!
135	XXX		2	#DIV/0!	#DIV/0!	#DIV/0!
136	XXX		3	#DIV/0!	#DIV/0!	#DIV/0!	100	100	100
137	XXX			WT-1	WT-2	WT-3	IR-1	IR-2	IR-3
138	XXX	Erythrose 4-phosphate	0	#DIV/0!	#DIV/0!	#DIV/0!	#DIV/0!	#DIV/0!	#DIV/0!
139	XXX		1	#DIV/0!	#DIV/0!	#DIV/0!	#DIV/0!	#DIV/0!	#DIV/0!
140	XXX		2	#DIV/0!	#DIV/0!	#DIV/0!	#DIV/0!	#DIV/0!	#DIV/0!
141	XXX		3	#DIV/0!	#DIV/0!	#DIV/0!	#DIV/0!	#DIV/0!	#DIV/0!
142	XXX		4	#DIV/0!	#DIV/0!	#DIV/0!	#DIV/0!	#DIV/0!	#DIV/0!
143	XXX			WT-1	WT-2	WT-3	IR-1	IR-2	IR-3		CoA
144	XXX	Fructose 1,6-diphosphate	0	41.6314	42.836	40.6347	16.4903	17.9114	15.5369
145	XXX		1
146	XXX		2				1.35189	1.21466	1.31107
147	XXX		3	8.41285	7.07342	7.74283	10.883	10.5995	10.0531
148	XXX		4				2.12381	2.1031	2.26333
149	XXX		5	5.37376	5.01129	4.84226	6.3579	6.44901	6.49147
150	XXX		6	44.5819	45.0793	46.7802	62.7931	61.7223	64.3442
151	XXX			WT-1	WT-2	WT-3	IR-1	IR-2	IR-3
152	XXX	Fructose 6-phosphate	0	0	0	0	0	0	0
153	XXX		1
154	XXX		2
155	XXX		3
156	XXX		4								Dihydroxyacetone phosphate
157	XXX		5
158	XXX		6	100	100	100	100	100	100
159	XXX			WT-1	WT-2	WT-3	IR-1	IR-2	IR-3
160	XXX	Fumaric acid	0	62.2849	61.3827	61.6537	58.2407	59.2853	57.011
161	XXX		1	3.74839	3.81073	3.8124	4.0716	3.42971	3.39649
162	XXX		2	19.2899	19.993	19.9784	22.0955	24.455	23.4424
163	XXX		3	14.6769	14.8135	14.5555	15.5923	12.83	16.1501
164	XXX		4
165	XXX			WT-1	WT-2	WT-3	IR-1	IR-2	IR-3
166	XXX			WT-1	WT-2	WT-3	IR-1	IR-2	IR-3
167	XXX	Glucose 1-phosphate	0	48.3605	49.1443	41.5869	33.2585	34.7958	30.4758
168	XXX		1
169	XXX		2								Erythrose 4-phosphate
170	XXX		3	3.03701		2.7532	4.10846	3.89826	4.30138
171	XXX		4
172	XXX		5	4.44144	3.95674	5.54449	6.18808	5.78932	5.88886
173	XXX		6	44.1611	46.899	50.1154	56.4449	55.5166	59.334
174	XXX			WT-1	WT-2	WT-3	IR-1	IR-2	IR-3
175	XXX	Glucose 6-phosphate	0	21.1555	21.2445	16.2797	6.62033	10.556	7.42421
176	XXX		1
177	XXX		2	11.4313	10.7555	12.8515	6.99819	7.77917	6.87149
178	XXX		3	13.0621	16.2407	17.8286	10.9353	12.1381	10.4537
179	XXX		4				5.34102		4.47663
180	XXX		5	6.68181	8.15219		8.23544	8.91559	7.14442
181	XXX		6	47.6693	43.6071	53.0403	61.8697	60.6112	63.6296
182	XXX			WT-1	WT-2	WT-3	IR-1	IR-2	IR-3		Fructose 1,6-diphosphate
183	XXX	Glyceraldehyde 3-phosphate	0	#DIV/0!	#DIV/0!	#DIV/0!	#DIV/0!	#DIV/0!	#DIV/0!
184	XXX		1	#DIV/0!	#DIV/0!	#DIV/0!	#DIV/0!	#DIV/0!	#DIV/0!
185	XXX		2	#DIV/0!	#DIV/0!	#DIV/0!	#DIV/0!	#DIV/0!	#DIV/0!
186	XXX		3	#DIV/0!	#DIV/0!	#DIV/0!	#DIV/0!	#DIV/0!	#DIV/0!
187	XXX			WT-1	WT-2	WT-3	IR-1	IR-2	IR-3
188	XXX	Isocitric acid	0	24.6381	0	30.2667	0	0	0
189	XXX		1
190	XXX		2	56.9248	100	69.7333	100	100	74.5365
191	XXX		3
192	XXX		4
193	XXX		5	18.437					25.4635
194	XXX		6
195	XXX			WT-1	WT-2	WT-3	IR-1	IR-2	IR-3		Fructose 6-phosphate
196	XXX	Lactic acid	0	16.4775	16.3013	16.5287	9.69185	9.72147	9.34039
197	XXX		1
198	XXX		2	3.26476	3.22318	3.33485	3.17804	3.07982	3.05855
199	XXX		3	80.2577	80.4755	80.1364	87.1301	87.1987	87.6011
200	XXX			WT-1	WT-2	WT-3	IR-1	IR-2	IR-3
201	XXX	Malic acid	0	55.3473	56.1526	55.2338	50.6891	50.5715	52.1616
202	XXX		1	3.58286	3.53955	3.49158	3.59696	3.50392	3.33704
203	XXX		2	21.7427	21.3869	21.8288	23.7857	24.0339	23.0636
204	XXX		3	15.0673	14.5243	14.685	16.0172	15.9637	15.4156
205	XXX		4	4.2599	4.39667	4.76085	5.91099	5.92692	6.02222
206	XXX			WT-1	WT-2	WT-3	IR-1	IR-2	IR-3
207	XXX	Phosphoenolpyruvic acid	0	39.5485	39.6593	39.0972	23.077	22.96	0
208	XXX		1								Fumaric acid
209	XXX		2
210	XXX		3	60.4515	60.3407	60.9028	76.923	77.04	100
211	XXX			WT-1	WT-2	WT-3	IR-1	IR-2	IR-3
212	XXX	PRPP	0	0	0	0	0	0	0
213	XXX		1
214	XXX		2
215	XXX		3	8.8114	9.63245	10.6996	6.94321	6.0766	6.27921
216	XXX		4	11.4658	11.262	10.109	7.20272	7.92773	7.52581
217	XXX		5	79.7228	79.1055	79.1914	85.8541	85.9957	86.195
218	XXX			WT-1	WT-2	WT-3	IR-1	IR-2	IR-3
219	XXX	Pyruvic acid	0	0	0	0	0	0	0
220	XXX		1
221	XXX		2								Glucose 1-phosphate
222	XXX		3	100	100	100	100	100	100
223	XXX			WT-1	WT-2	WT-3	IR-1	IR-2	IR-3
224	XXX	Ribose 5-phosphate	0	#DIV/0!	#DIV/0!	#DIV/0!	#DIV/0!	#DIV/0!	#DIV/0!
225	XXX		1	#DIV/0!	#DIV/0!	#DIV/0!	#DIV/0!	#DIV/0!	#DIV/0!
226	XXX		2	#DIV/0!	#DIV/0!	#DIV/0!	#DIV/0!	#DIV/0!	#DIV/0!
227	XXX		3	#DIV/0!	#DIV/0!	#DIV/0!	#DIV/0!	#DIV/0!	#DIV/0!
228	XXX		4	#DIV/0!	#DIV/0!	#DIV/0!	#DIV/0!	#DIV/0!	#DIV/0!
229	XXX		5	#DIV/0!	#DIV/0!	#DIV/0!	#DIV/0!	#DIV/0!	#DIV/0!
230	XXX			WT-1	WT-2	WT-3	IR-1	IR-2	IR-3
231	XXX	Ribulose 5-phosphate	0	#DIV/0!	#DIV/0!	0	0	0	0
232	XXX		1	#DIV/0!	#DIV/0!
233	XXX		2	#DIV/0!	#DIV/0!
234	XXX		3	#DIV/0!	#DIV/0!						Glucose 6-phosphate
235	XXX		4	#DIV/0!	#DIV/0!
236	XXX		5	#DIV/0!	#DIV/0!	100	100	100	100
237	XXX			WT-1	WT-2	WT-3	IR-1	IR-2	IR-3
238	XXX	Sedoheptulose 7-phosphate	0	21.98	0	0	14.176	17.6531	13.2192
239	XXX		1
240	XXX		2
241	XXX		3
242	XXX		4
243	XXX		5
244	XXX		6						13.8136
245	XXX		7	78.02	100	100	85.824	82.3469	72.9672
246	XXX			WT-1	WT-2	WT-3	IR-1	IR-2	IR-3
247	XXX	Succinic acid	0	90.4475	90.7437	90.5557	89.0351	90.0828	90.4234		Glyceraldehyde 3-phosphate
248	XXX		1	9.55254	9.2563	9.44432	10.9649	9.91722	9.57656
249	XXX		2
250	XXX		3
251	XXX		4
											Isocitric acid
											Lactic acid
											Malic acid
											Phosphoenolpyruvic acid
											PRPP
											Pyruvic acid
											Ribose 5-phosphate
											Ribulose 5-phosphate
											Sedoheptulose 7-phosphate
											Succinic acid

### Sheet: NEI ref
Target metabolites						Normalization of Natural Existant Isotope (NEI)
HMT ID	Compound name	Molecular formula	Exact mass	C number
M00050	Pyruvic acid	C3H4O3	88.016	3		Xnatural = A ×B ＝{(N*(N-1)*(N-2)*…*(N-m+1)/（m*(m-1)*(m-2)*…*1）}*{(0.011)^n} × 100 (%)
M00051	Lactic acid	C3H6O3	90.0317	3		A： Natural population of 13C＝1.1%＝0.011
M00141	3-Hydroxybutyric acid	C4H8O3	104.047	4		B: Theoritical population in the compound=NCn
M00052	Fumaric acid	C4H4O4	116.011	4		N: Total carbon atom number
M00054	Succinic acid	C4H6O4	118.027	4		n: Labeled carbon atom number
M00055	Malic acid	C4H6O5	134.022	4
M00056	2-Oxoglutaric acid	C5H6O5	146.022	5		Component Ratio of NEI
M00057	Phosphoenolpyruvic acid	C3H5O6P	167.982	3		N / n	1	2	3	4	5	6	7	8	9	10
M00058	Dihydroxyacetone phosphate	C3H7O6P	169.998	3		1	1.1
M00144	Glyceraldehyde 3-phosphate	C3H7O6P	169.998	3		2	2.2	0.0121
M00060	cis-Aconitic acid	C6H6O6	174.016	6		3	3.3	0.0363	0.0001331
M00145	2-Phosphoglyceric acid	C3H7O7P	185.993	3		4	4.4	0.0726	0.0005324	1.4641e-06
M00061	3-Phosphoglyceric acid	C3H7O7P	185.993	3		5	5.5	0.121	0.001331	7.3205e-06	1.61051e-08
M00100	Citric acid	C6H8O7	192.027	6		6	6.6	0.1815	0.002662	2.19615e-05	9.66306e-08	1.77156e-10
M00101	Isocitric acid	C6H8O7	192.027	6		7	7.7	0.2541	0.0046585	5.12435e-05	3.38207e-07	1.24009e-09	1.94872e-12
M00063	Erythrose 4-phosphate	C4H9O7P	200.009	4		8	8.8	0.3388	0.0074536	0.000102487	9.01886e-07	4.96037e-09	1.55897e-11	2.14359e-14
M00065	Ribose 5-phosphate	C5H11O8P	230.019	5		9	9.9	0.4356	0.0111804	0.000184477	2.02924e-06	1.48811e-08	7.01538e-11	1.92923e-13	2.35795e-16
M00064	Ribulose 5-phosphate	C5H11O8P	230.019	5		10	11	0.5445	0.015972	0.000307461	4.05849e-06	3.72028e-08	2.33846e-10	9.64615e-13	2.35795e-15	2.59374e-18
M00068	Glucose 6-phosphate	C6H13O9P	260.03	6
M00067	Fructose 6-phosphate	C6H13O9P	260.03	6
M00066	Glucose 1-phosphate	C6H13O9P	260.03	6
M00069	6-Phosphogluconic acid	C6H13O10P	276.025	6
M00070	Sedoheptulose 7-phosphate	C7H15O10P	290.04	7
M00071	Fructose 1,6-diphosphate	C6H14O12P2	339.996	6
M00076	AMP	C10H14N5O7P	347.063	10
M00079	PRPP	C5H13O14P3	389.952	5
M00082	ADP	C10H15N5O10P2	427.029	10
M00089	ATP	C10H16N5O13P3	506.996	10
M00095	CoA_divalent	C21H36N7O16P3S	767.115	21
M00097	Acetyl CoA_divalent	C23H38N7O17P3S	809.126	23
